# DNA and RNA from the same single nucleus reveals interactions between genomic and transcriptomic landscapes in human tumor samples

**DOI:** 10.1101/2023.10.04.560973

**Authors:** Siran Li, Joan Alexander, Jude Kendall, Peter Andrews, Elizabeth Rose, Hope Orjuela, Sarah Park, Craig Podszus, Liam Shanley, Nissim Ranade, Patrick Morris, Danielle Stauder, Daniel Bradford, Michael Ronemus, Arvind Rishi, Rong Ma, David L. Donoho, Gary L. Goldberg, Michael Wigler, Dan Levy

## Abstract

To deepen our understanding of cancer heterogeneity and uncover the dynamic interactions of tumor and host cells, we introduce hybrid BAG-seq: a high-throughput, multi-omic method that simultaneously captures DNA and RNA from tens of thousands of individual single nuclei. This method provides dual molecular layer information: DNA to distinguish tumor from stroma, identify tumor subclones, and detect mutant stromal sub-populations; and RNA to characterize distinct cell types, cell states, and signatures of aberrant expression. Additionally, we developed a suite of analysis tools to illuminate cluster phylogeny and connections between DNA identity and RNA expression. We applied this hybrid protocol to 65,499 single nuclei from samples of five uterine cancer patients, and validated the clustering using RNA-only and DNA-only protocols on 34,651 and 21,432 nuclei, respectively, from the same tissues. Multiple tumor genome or expression clusters were often present within a patient, with different tumor clones projecting into distinct or shared expression states, demonstrating nearly all possible genome-transcriptome correlations across the cohort. While tumor expression profiles were highly unique to each patient, the stromal cell types generally recurred across samples, but certain patients and tissues exhibited unique stromal sub-types characterized by aberrant expression. Moreover, we identified mutant stroma in various cell types from several patients with a significant loss of the X-chromosome. This study reveals the complex landscape of genome and transcriptome interactions at the resolution of single nuclei, providing new insights into mutant stroma and tumor heterogeneity.
