## Supplementary Tables for "DNA and RNA from the same single nucleus reveals interactions between genomic and transcriptomic landscapes in human tumor samples": Table S1. Patients overview.xlsx

### Sheet: Sheet1
Table S1
Table S1. Patient overview. Summary of the ﬁve patients whose samples were analyzed in this study. It includes details on each patient’s diagnosis with FIGO staging, age at diagnosis, availability of tumor and distal normal samples, neo-adjuvant and adjuvant therapy regimens, response assessment based on RECIST guidelines, and comprehensive pathology notes.
Patient ID	Diagnosis [FIGO]	Age at Diagnosis	biopsies available	Neo-Adjuvant Therapy (yes/no + regimen)	Adjuvant Therapy (yes/no + regimen)	Response Assessment (RECIST)	Pathology notes
Patient 1	carcinosarcoma [1B]	81	tumor and distal normal	No	Yes	stable	Adenomyosis involved with carcinoma; endometrial polyp; leiomyomata; cervix with extensive denudation and focal mild chronic inflammation, negative for carcinoma. Unremarkable bilateral ovaries and fallopian tubes.
Patient 2	serous carcinoma [1A]	68	tumor and distal normal	No	Yes	progressed	The tumor is poorly differentiated with high-grade nuclear features appearing predominantly as solid sheets with focal areas of glandular differentiation. No definite mesenchymal component is identified. Ki67 immunostain shows increased proliferation index (>80%). Ae1/Ae3 immunostain highlights the tumor with variable patchy positivity. CD10 (focal non-specific staining) and desmin (negative) imm…
Patient 3	endometrioid adenocarcinoma [1A]	70	tumor	No	No	stable	IHC staining shows wild pattern immunoprofile for p53, diffuse staining in more than 50% of the tumor cells for ER receptor and negative staining for napsin. HNF-1b immunostain shows focal positivity in the tumor epithelial cells.
Patient 4	carcinosarcoma [3C1]	65	tumor and distal normal	No	No	progressing	Angiolymphatic invasion is identified. MMMT invades to a depth of 1.05 cm into a 1.5-cm thick myometrium. Focal adenomyosis. Myometrial leiomyomata, including cellular leiomyomata. Uterine serosal adhesion. Tubal serosal adhesion. Benign paratubal cysts. The pathologic stage is pT1bN1mi.
Patient 5	leiomyosarcoma [2B]	54	tumor	No	Yes (Gemzar & Taxotere)	stable	The sections show a very high-grade malignant neoplasm composed of spindle-shaped and focally epithelioid pleomorphic neoplastic cells. Coagulative tumor cell necrosis is identified. IHC stains show tumor cells are positive for h-caldesmon, SMA, CD10 (focal), cyclin D1 (very focal) and negative for desmin, BCOR, DOG-1, ALK-1, HMB45, AE1/AE3, myogenin, ER, and PR. p53 shows aberrant overexpression…
