## Supplementary Tables for "DNA and RNA from the same single nucleus reveals interactions between genomic and transcriptomic landscapes in human tumor samples": Table S2. BAG library parameters.xlsx

### Sheet: Sheet1
Table S2
Table S2. BAG library parameters. This table outlines the specific count and quality metrics for the BAG libraries described in this study. The first column lists the sample names, categorized by tumor tissue samples (Tumor), normal distal tissue samples (Normal), ploidy-gated flow-sorted experiments (diploid gate / aneuploid gate), and mixture experiments. The “Platform” column specifies the typ…
sample name	platform	nuclei #	mean UMI per nucleus (all molecules)	mean UMI per nucleus (DNA layer)	mean UMI per nucleus (RNA layer)	UMI proportion in DNA layer	UMI proportion in RNA layer	proportion of unassigned UMI	total read pairs per library (x109)	mean read pairs coverage per UMI	1st-round nuclei removal (UMI and DNA-RNA ratio)	2nd-round nuclei removal (potential collisions)	proportion of removed potential collisions
Tumor 1	DNAonly	3253	23653	11071	527	0.468059	0.0222805	0.509661	0.29	4.5	NA	NA	NA
Tumor 1	Hybrid	1941	8333	1638	1015	0.196568	0.121805	0.681627	0.85	36.2	432	159	0.0819165
Tumor 1	RNAonly	3262	5097	203	878	0.0398273	0.172258	0.787914	1.22	53	NA	NA	NA
Tumor 2	DNAonly	3090	26040	11998	619	0.460753	0.0237711	0.515476	0.84	11.3	NA	NA	NA
Tumor 2	Hybrid	5655	9973	3243	760	0.325178	0.0762058	0.598616	3.35	36	2835	1112	0.20036
Tumor 2	RNAonly	4378	2626	103	446	0.0392232	0.16984	0.790937	1.97	111.6	NA	NA	NA
Tumor 3	DNAonly	1146	45338	20984	999	0.462835	0.0220345	0.515131	0.4	7.7	NA	NA	NA
Tumor 3	Hybrid	3406	6199	1427	673	0.230198	0.108566	0.661236	2.3	41.3	4315	689	0.202409
Tumor 3	RNAonly	2037	2408	80	430	0.0332226	0.178571	0.788206	0.75	96.6	NA	NA	NA
Tumor 4	DNAonly	2435	83039	38495	2110	0.463577	0.0254097	0.511013	1.01	5.1	NA	NA	NA
Tumor 4	Hybrid	3911	10137	2815	871	0.277696	0.0859229	0.636382	1.7	25.6	1100	529	0.136025
Tumor 4	RNAonly	5061	4579	179	764	0.0390915	0.166849	0.79406	3.77	114.3	NA	NA	NA
Tumor 5	DNAonly	3459	71953	33418	1781	0.464442	0.0247523	0.510806	0.93	5	NA	NA	NA
Tumor 5	Hybrid	1902	5753	1343	599	0.233443	0.10412	0.662437	1.07	45.5	2267	315	0.165702
Tumor 5	RNAonly	1548	2027	91	332	0.0448939	0.163789	0.791317	1.02	120.9	NA	NA	NA
Normal 1	DNAonly	3520	14669	6814	346	0.464517	0.0235872	0.511896	0.3	7.6	NA	NA	NA
Normal 1	Hybrid	1170	5711	1680	499	0.294169	0.0873752	0.618456	0.89	31.9	2451	156	0.133333
Normal 1	RNAonly	3833	1897	64	316	0.0337375	0.166579	0.799684	1.43	111.6	NA	NA	NA
Normal 2	Hybrid	1496	7301	2437	503	0.33379	0.0688947	0.597315	0.87	33.8	2818	260	0.17663
Normal 4	DNAonly	4529	18203	8528	408	0.468494	0.0224139	0.509092	0.41	8	NA	NA	NA
Normal 4	Hybrid	2954	5687	1457	543	0.256198	0.0954809	0.648321	2.93	56.5	5299	302	0.102234
Normal 4	RNAonly	2706	2742	106	388	0.0386579	0.141503	0.81984	1.46	113.5	NA	NA	NA
Tumor 1 and Tumor 5 mixture	Hybrid	2574	10544	3299	696	0.312879	0.0660091	0.621112	2.03	61.9	811	443	0.176988
Tumor 2 and Tumor 5 mixture	Hybrid	4549	13377	4424	795	0.330717	0.0594304	0.609853	2.08	33.6	1078	733	0.175737
Tumor 2 - diploid gate	Hybrid	4593	7807	2366	682	0.303061	0.0873575	0.609581	2.1	28.9	3908	952	0.20827
Tumor 2 - aneuploid gate	Hybrid	1433	8230	2030	931	0.246659	0.113123	0.640219	0.63	33.6	791	157	0.109713
