## Supplementary Tables for "DNA and RNA from the same single nucleus reveals interactions between genomic and transcriptomic landscapes in human tumor samples": Table S3. Tumor sub-cluster expression.xlsx

### Sheet: Sheet1
Table S3
Table S3. Tumor sub-cluster expression. The results of differential expression analyses conducted on each tumor tissue sample. For each patient, we analyze the tumor expression subclusters, as well as compare the overall tumor expression pattern with that of the stromal cell types. The table is organized into sub-tables for each patient, with each sub-table detailing the top 20 differentially exp…
	A = Ta1, B = Tb1
	upregulated in A vs B						upregulated in B vs A
	gene_name	fold_change	A	B	p_value		gene_name	fold_change	A	B	p_value
	KCNQ1OT1	0.79	8093	3036	-155.04		FN1	-1.58	481	930	-89.69
	COL2A1	1.79	1557	291	-107.39		MKI67	-2.88	57	272	-57.92
	FGFR3	2.12	1015	151	-87.23		VMP1	-1.56	226	432	-41.56
	COL1A1	2.8	624	58	-73.71		DUSP6	-1.33	329	537	-40.59
	AHNAK	1.08	2174	667	-70.64		MALT1	-1.18	427	627	-39.11
	COL9A2	2.37	688	86	-67.9		PCDH7	-1	530	688	-32.93
	COL27A1	1.43	1226	294	-61.93		RSPO4	-1.37	245	410	-32.41
	CPAMD8	2.15	678	99	-59.49		SLIT2	-0.72	1015	1082	-29.24
	RN7SK	0.51	6433	2923	-58.15		NPAS2	-1.42	185	321	-27.04
	FAT3	1.43	1034	249	-52.14		CENPF	-1.98	76	194	-26.54
	BOC	1.12	1417	423	-49.04		MYC	-1.46	140	250	-22.19
	COL1A2	1.74	614	119	-41.22		LRP4	-1.11	276	385	-21.94
	THSD7A	1.87	491	87	-36.45		KDM2B	-1.4	139	238	-19.88
	COL11A2	3.83	154	7	-24.27		TRIB2	-1.09	253	348	-19.34
	NRXN3	2.12	256	38	-22.65		HMGA2-AS1	-0.79	504	566	-18.55
	HIF3A	1.41	366	89	-18.7		LAMC1	-1.03	272	360	-18.39
	APBB2	1.21	456	128	-18.31		LGI1	-1.9	57	138	-18.17
	DMD	1.15	478	139	-17.98		DCBLD2	-1.05	250	336	-17.88
	NRCAM	1.93	218	37	-17.17		JAG1	-1.46	113	201	-17.86
	TNS2	2.09	197	30	-17.12		ASPM	-1.32	143	231	-17.59
	upregulated in A+B vs stromal average						upregulated in stromal average vs A+B
	gene_name	fold_change	A+B	stroma	p_value		gene_name	fold_change	A+B	stroma	p_value
	IGF1R	8.18	23330	4	-1000		MS4A1	-11.76	1	172	-225.81
	KCNQ1OT1	2.95	8093	52	-103.28		TTN	-4.54	167	192	-151.72
	RMRP	5.55	3775	4	-71.5		CIITA	-5.77	42	114	-113.69
	PAX8	5.63	1998	2	-37.99		WDFY4	-7.19	8	58	-67.3
	KMT2D	2.18	3478	38	-33.05		BANK1	-8.98	2	50	-63.21
	COL2A1	inf	1557	0	-32.51		IGHM	-8.33	3	48	-59.38
	NAV2	5.18	1462	2	-26.99		PTPRC	-6.5	12	54	-59.15
	BOC	5.13	1417	2	-26.19		CD74	-5.81	18	50	-50.55
	COL27A1	inf	1226	0	-25.48		POU2F2	-6.92	7	42	-47.89
	PTPRS	5.65	1011	1	-19.21		INPP5D	-5.86	16	46	-46.88
	PXDN	4.67	1028	2	-18.17		LINC00926	-6.02	14	45	-46.82
	SCUBE3	5.56	950	1	-18.08		ATP2A3	-6.69	8	41	-45.87
	RN7SK	0.9	6433	171	-18.08		RNF213	-3.11	210	90	-45.39
	FGFR3	4.65	1015	2	-18.03		FCRL3	-8.42	2	34	-42.32
	SLIT2	4.65	1015	2	-18.03		XAF1	-5.96	13	40	-41.37
	NONO	2.79	1392	10	-17.16		HLA-B	-8.38	2	33	-41.02
	FAT3	4.09	1034	3	-17.08		TMC8	-6.18	10	36	-38.32
	KHDC4	3.16	1083	6	-15.04		NLRC5	-5.84	13	37	-37.77
	MIR100HG	5.3	795	1	-14.76		FCRL1	-7.7	3	31	-37.38
	PAX8-AS1	2.85	1165	8	-14.72		PARP15	-7.01	5	32	-36.89
	A = Ta2 and B = Tb2
	upregulated in A vs B						upregulated in B vs A
	gene_name	fold_change	A	B	p_value		gene_name	fold_change	A	B	p_value
	RIMKLB	3.87	4845	79	-1000		FN1	-3.84	328	1122	-1000
	SYNE2	1.54	13194	1081	-1000		XIST	-4.12	288	1193	-1000
	LINC01541	5.25	3514	22	-285.23		CLDN1	-3.25	233	529	-197.84
	NR4A1	3.96	2740	42	-190.91		ALPK2	-5.13	36	301	-170.11
	RNF213	1.45	7127	623	-167.59		NFIB	-4.34	68	328	-163.38
	VCAN	2.45	3544	155	-161.73		KIF1A	-3.84	90	307	-137.02
	SGK1	4.96	1961	15	-155.31		C19orf12	-2.48	307	409	-110.21
	EGR1	2.37	3248	150	-143.18		ITGB6	-2.62	254	373	-108.07
	ZFP36	2.41	3063	137	-137.99		MFGE8	-3.06	123	244	-85.65
	SOD2	1.75	4298	305	-131.19		SOX4	-2.04	411	403	-82.92
	SRRM2	1.04	9168	1064	-130.93		AHNAK2	-2.9	137	244	-80.53
	MUC16	0.77	14560	2037	-127.26		CYP24A1	-4.74	23	147	-79.08
	ATF3	3.94	1737	27	-120.74		FZD4	-3.9	47	167	-76.08
	LOC284454	1.9	3481	222	-118.48		FIGN	-2.92	120	216	-71.87
	OGT	1.98	3305	200	-118.18		MALT1	-2.32	196	233	-57.78
	TMEM101	4.46	1570	17	-117.84		SPOCK2	-3.5	51	138	-56.76
	CSF3R	4.64	1467	14	-112.51		ARL4C	-4.13	28	117	-56.46
	LOC613266	2.54	1834	75	-87.7		DOCK11	-4.33	23	110	-55.26
	VMP1	0.94	7154	891	-86.98		JAG1	-2.17	225	241	-54.49
	FOS	2.13	2005	109	-78.73		HAPLN3	-3.31	59	140	-54.28
	upregulated in A+B vs stromal average						upregulated in stromal average vs A+B
	gene_name	fold_change	A+B	stroma	p_value		gene_name	fold_change	A+B	stroma	p_value
	PTPRF	2.44	1300	1064	-1000		FYB1	-3.54	109	5615	-1000
	LAMA5	1.99	4167	4642	-1000		STAB1	-5.02	69	9901	-1000
	ATF3	2.61	1764	1277	-1000		THBS1	-3.33	194	8668	-1000
	LRRC41	3.18	1421	693	-1000		TSIX	-4.38	252	23266	-1000
	TCIM	2.71	1470	996	-1000		RGS1	-5.3	27	4714	-1000
	NFKBIZ	2.28	2631	2404	-1000		LRP1	-2.22	496	10267	-1000
	IGF2BP2	2.93	1579	920	-1000		XIST	-2.44	1481	35518	-1000
	AGRN	2.05	1670	1785	-1000		MUC5B	-3.36	180	8166	-1000
	GOLGA2P11	4.61	693	126	-1000		GLUL	-2.97	244	8498	-1000
	RNF213	0.95	7750	17761	-1000		PTPRC	-3.49	106	5269	-318.36
	SOD2	1.73	4603	6168	-1000		EGFL7	-5.46	20	3909	-306.64
	PKHD1	3.11	1102	565	-1000		SIGLEC1	-4.1	59	4480	-303.52
	ARHGAP29	2.16	1481	1465	-1000		RASSF4	-2.96	162	5571	-292.46
	CP	3.42	1965	815	-1000		COL5A1	-3.66	75	4209	-264.21
	NCOA7	2.51	2412	1872	-1000		SPARCL1	-5.01	24	3434	-259.72
	LOC613266	5.88	1909	144	-1000		IGHG1	-3.97	55	3815	-253.2
	WWC1	3.31	1487	662	-1000		TCF4	-3.67	70	3958	-249.01
	VCAN	2.02	3699	4029	-1000		CSF1R	-4.35	39	3520	-247.36
	LINC00472	2.99	1847	1033	-1000		ITPR2	-2.69	179	5111	-244.87
	CSF3R	2.4	1481	1241	-1000		MS4A7	-5.39	16	2982	-232.86
	A = Ta3 and B = Tb3
	upregulated in A vs B						upregulated in B vs A
	gene_name	fold_change	A	B	p_value		gene_name	fold_change	A	B	p_value
	ESR1	1.57	1197	249	-67.06		MUC16	-0.7	32606	32830	-1000
	RESF1	1.02	1743	531	-50.83		MUC5B	-1.79	786	1688	-199.04
	MYRF	2.01	616	95	-48.25		TFCP2L1	-2.21	283	813	-128.01
	ATP2B4	1.14	1024	287	-36.02		MUC4	-2.81	126	547	-115.15
	ASPM	2.03	383	58	-30.79		RNF213	-0.95	2065	2472	-107.78
	MKI67	2.31	264	33	-24.77		CCL28	-2.52	110	390	-72.63
	CBX5	0.94	904	291	-23.55		ANKRD36C	-1.86	241	543	-68.34
	ESPN	1.03	773	235	-23.12		SOD2	-1.89	220	504	-64.59
	IQGAP3	1.94	292	47	-22.23		KRT7	-2.43	100	333	-59.55
	LRP8	1.15	568	158	-20.64		FN1	-2.28	118	354	-58.22
	MECOM	1.18	528	144	-19.9		XIST	-2.31	112	344	-57.84
	CENPF	2.06	235	35	-19.44		SAT1	-2.01	149	371	-52.02
	WDR62	1.62	303	61	-18.27		LINC00342	-1.94	160	381	-51.05
	CPLX2	1.48	321	71	-17.14		IFI44L	-1.26	437	648	-45.59
	TENM1	1.77	248	45	-16.88		TNFAIP2	-1.24	438	641	-44.03
	SHANK1	1.66	266	52	-16.63		VMP1	-0.88	963	1096	-42.35
	CHD7	1.12	476	136	-16.51		ZFP36L2	-1.56	207	377	-36.98
	PAX8	0.52	1739	752	-16.31		COL6A2	-1.81	137	298	-36.54
	DEK	0.94	611	197	-16.16		SAA2	-4.65	6	93	-31.02
	ADAMTS1	1.64	262	52	-16.15		TSIX	-1.85	109	243	-30.64
	upregulated in A+B vs stromal average						upregulated in stromal average vs A+B
	gene_name	fold_change	A+B	stroma	p_value		gene_name	fold_change	A+B	stroma	p_value
	ZNF91	2.19	1333	1666	-1000		THBS1	-3.05	184	8668	-1000
	ZNF100	3.11	1079	713	-1000		XIST	-3.77	456	35518	-1000
	ZNF208	5.3	3762	545	-1000		STAB1	-5.09	51	9901	-1000
	ZNF43	3.64	1679	766	-1000		TSIX	-3.53	352	23266	-1000
	ZNF431	3.17	2674	1698	-1000		FYB1	-4.81	35	5615	-1000
	ZNF676	5.84	1133	113	-1000		GLUL	-2.85	207	8498	-1000
	ZNF714	3.44	1464	771	-1000		FOS	-4.56	73	9852	-1000
	ZNF738	3.33	1157	655	-1000		FLNA	-1.69	790	14489	-320.28
	ZNF875	3.42	1269	677	-1000		EGR1	-3.11	139	6822	-298.52
	ATN1	2.59	3430	3250	-1000		NR4A1	-3.64	82	5830	-290.16
	KIF1A	4.52	1386	344	-1000		RGS1	-5.17	23	4714	-287.85
	PLXNB1	2.09	1562	2098	-1000		TTN	-1.91	506	10853	-282.31
	MUC1	2.69	2840	2515	-1000		SIGLEC1	-5.45	18	4480	-279.53
	MLXIPL	3.84	796	317	-1000		PTPRC	-3.97	59	5269	-278.54
	PAX8	3.12	2491	1635	-1000		FN1	-1.92	472	10164	-265.49
	TFCP2L1	3.18	1096	690	-1000		DUSP1	-3.74	66	5021	-254.81
	LAMA5	2.31	4042	4642	-1000		PLXND1	-3.12	112	5540	-243.48
	ATXN2L	1.76	2063	3476	-1000		EGFL7	-4.96	22	3909	-234.16
	SELENBP1	4.62	898	208	-1000		IGHG1	-4.99	21	3815	-229.21
	PIP5K1A	2.64	1044	957	-1000		TCF4	-4.44	32	3958	-224.02
	A = Ta4 and B = Tb4 and C=Tc4
	upregulated in A vs B						upregulated in B vs A
	gene_name	fold_change	A	B	p_value		gene_name	fold_change	A	B	p_value
	KCNQ1OT1	1.07	17202	804	-118.14		ACTB	-2.17	1547	685	-184.68
	XIST	0.82	10472	584	-47.18		EEF1A1	-2.29	859	413	-121.03
	HNRNPH1	0.93	7244	373	-40.59		TMSB4X	-1.71	1914	618	-115.99
	TSIX	0.9	5755	303	-30.68		IGFBP5	-1.77	1649	555	-110.1
	ZBTB20	0.69	7296	445	-25.05		MARCKS	-2.17	864	383	-103.96
	FSIP2	1.27	1987	81	-18.2		ACTG1	-2.06	799	329	-83.02
	PNISR	0.85	3217	176	-15.76		NUCKS1	-1.86	1024	366	-78.67
	NKTR	0.82	2941	164	-13.75		HSP90AB1	-1.76	1066	356	-70.39
	GOLGA8B	1.28	1434	58	-13.48		PTMA	-2.1	551	233	-60.8
	TTN	0.87	2599	140	-13.39		EEF2	-2.3	379	184	-55.07
	PCK1	1.2	1449	62	-12.41		FLNA	-1.09	2497	524	-46.82
	DGKH	0.97	1893	95	-11.79		EEF1G	-2.34	286	143	-44.19
	CPLANE1	0.7	3206	194	-11.73		RN7SK	-0.74	6035	991	-44.13
	DNM3OS	1.12	1418	64	-11.04		TUBA1B	-2.35	281	141	-43.72
	NDUFAF7	1.49	913	32	-10.75		FSCN1	-2.2	342	155	-43.69
	VMP1	1.21	1242	53	-10.73		GNAS	-0.99	2712	530	-40.06
	CCAR1	0.9	1932	102	-10.69		VIM	-2.08	371	154	-39.81
	RMRP	0.91	1796	94	-10.14		TUBB	-2.07	357	148	-38.25
	DST	0.67	2931	181	-10.04		YWHAQ	-1.2	1492	337	-35.67
	ZFHX4	0.45	5766	415	-9.87		CFL1	-2.51	182	102	-34.98
	upregulated in A vs C						upregulated in C vs A
	gene_name	fold_change	A	C	p_value		gene_name	fold_change	A	C	p_value
	XIST	1.75	10472	125	-61.71		CENPF	-2.87	1199	352	-158.79
	KCNQ1OT1	1.11	17202	321	-53.18		MKI67	-2.43	1990	432	-152.94
	ZBTB20	1.58	7296	98	-37.83		SOX11	-2.01	1686	272	-72.02
	CPLANE1	2.31	3206	26	-26.53		SOX4	-2.65	386	97	-39.75
	TSIX	1.21	5755	100	-20.78		MAP1B	-1.84	1029	148	-34.75
	COL1A2	1.14	5704	104	-18.95		LOC102723704	-6.45	8	28	-32.22
	PCK1	3.86	1449	4	-18.78		CREBRF	-2	724	116	-31.13
	SRRM2	0.99	6975	141	-18.63		CCNL1	-1.56	953	113	-20.71
	FSIP2	2.41	1987	15	-17.38		DSP	-1.84	563	81	-19.49
	SULF1	1.47	3437	50	-16.44		KLHL24	-1.77	612	84	-19.04
	BOC	2.58	1637	11	-15.4		DLX5	-1.52	921	106	-18.65
	LPP	1.77	2455	29	-15.11		MEX3A	-1.71	662	87	-18.62
	TRO	1.72	2466	30	-14.67		MCL1	-2.07	373	63	-18.36
	COL6A2	4.29	973	2	-13.55		ZNF281	-2.32	255	51	-17.68
	PDLIM7	3.8	1043	3	-13.47		ZNF503	-2.34	246	50	-17.6
	CCDC14	2.35	1400	11	-12.1		RN7SK	-0.69	6035	391	-16.94
	MICAL1	2.91	1120	6	-11.9		YWHAG	-2.4	213	45	-16.48
	TANC1	1.98	1667	17	-11.76		ATXN1L	-2.8	125	35	-16.15
	DMXL2	2.32	1368	11	-11.68		WDR26	-1.8	485	68	-16.01
	CARMIL1	2.41	1321	10	-11.65		ID2	-1.3	1174	116	-15.74
	upregulated in B vs C						upregulated in C vs B
	gene_name	fold_change	B	C	p_value		gene_name	fold_change	B	C	p_value
	ACTB	2.32	685	56	-46.65		MKI67	-1.54	363	432	-49.58
	FLNA	2.13	524	49	-32.41		CENPF	-1.6	284	352	-42.82
	EEF1A1	2.4	413	32	-29.42		SOX11	-1.5	235	272	-30.2
	IGFBP5	1.71	555	69	-26.18		CREBRF	-2.66	45	116	-28.74
	COL1A2	1.4	672	104	-23.98		CCNL1	-2.41	52	113	-24.94
	ACTG1	2.16	329	30	-21.08		JMJD1C	-1.48	186	211	-23.01
	COL1A1	3.01	197	10	-17.95		KMT2A	-1.6	109	135	-17
	NUCKS1	1.58	366	50	-15.74		ARIH1	-2.4	32	69	-15.46
	MARCKS	1.51	383	55	-15.35		RC3H1	-2.13	43	77	-14.8
	HSP90AB1	1.43	356	54	-13.38		HNRNPH1	-0.9	373	285	-14.21
	PRKDC	1.83	244	28	-12.93		LOC102723704	-6.1	1	28	-13.74
	COL6A2	4.39	103	2	-12.41		ADAM17	-3.19	11	41	-12.86
	TMSB4X	0.94	618	131	-12.39		ID2	-1.41	107	116	-12.14
	GPI	2.45	161	12	-12.08		KLHL24	-1.73	62	84	-12.13
	MAGED1	2	196	20	-11.53		ZFC3H1	-2.22	31	59	-12.1
	XIST	0.93	584	125	-11.45		ARRDC3	-2.29	28	56	-11.88
	FASN	1.74	221	27	-11.07		ATXN1L	-3.42	8	35	-11.81
	FN1	1.69	230	29	-11.06		CHD2	-1.38	96	102	-10.49
	PTOV1	3.45	107	4	-10.91		NUFIP2	-1.58	67	82	-10.4
	PTPRS	1.78	194	23	-10.03		FBXO22	-1.94	39	61	-10.34
	upregulated in A+B+C vs stromal average						upregulated in stromal average vs A+B+C
	gene_name	fold_change	A+B+C	stroma	p_value		gene_name	fold_change	A+B+C	stroma	p_value
	IGF2BP2	2.8	1931	920	-1000		HLA-C	-8.02	4	3447	-1000
	PTPRS	2.12	2080	1592	-1000		MCL1	-2.26	494	7852	-1000
	ASPM	2.51	1803	1051	-1000		CTSB	-3.38	140	4844	-1000
	CENPF	2.99	1835	767	-1000		NR4A1	-3.34	173	5830	-1000
	HNRNPH1	1.63	7902	8459	-1000		FAM20A	-4.31	56	3685	-1000
	PABPC1	2.14	4648	3500	-1000		HSPG2	-1.94	771	9842	-1000
	FAT1	2.37	2744	1767	-1000		CIITA	-3.11	192	5498	-1000
	CENPE	3.11	1211	464	-1000		TCIRG1	-4.3	76	4954	-1000
	ATP9A	2.78	1438	695	-1000		ZFP36L1	-2.06	556	7689	-1000
	PRKD3	2.29	1686	1140	-1000		VMP1	-2.12	1332	19252	-1000
	HGF	3.9	1336	297	-1000		TNFAIP2	-5.37	52	7151	-1000
	SULF1	2.05	3745	2990	-1000		XAF1	-6.93	18	7300	-1000
	MXRA5	3.76	2720	665	-1000		FYB1	-4.25	89	5615	-1000
	YWHAQ	2.78	1933	933	-1000		HLA-B	-5.13	35	4070	-1000
	PRAME	3.84	1011	234	-1000		THBS1	-2.9	350	8668	-1000
	RAI14	2.24	1607	1128	-1000		CFLAR	-3.37	208	7156	-1000
	MSX1	3.63	1315	353	-1000		PLEC	-1.97	710	9256	-1000
	KCNQ1OT1	2.28	18327	12507	-1000		MUC5B	-2.68	384	8166	-1000
	CCDC88A	2.1	3799	2935	-1000		CSF1R	-5.01	33	3520	-1000
	COL2A1	4.51	750	109	-1000		TXNIP	-4.84	43	4089	-1000
	A = Ta5 and B = Tb5 and C=Tc5
	upregulated in A vs B						upregulated in B vs A
	gene_name	fold_change	A	B	p_value		gene_name	fold_change	A	B	p_value
	RN7SK	0.97	4412	1666	-129.95		COL1A1	-0.84	2230	2950	-96.49
	XIST	0.95	3487	1330	-100.52		ADAM12	-2.48	83	342	-57.16
	TSIX	1.03	2049	742	-67.18		FN1	-1.33	275	510	-36.09
	TNNT3	4.19	248	10	-45.6		COL6A1	-0.59	1456	1622	-29.37
	PDGFRB	1.02	1132	412	-37.12		COL6A2	-0.71	952	1153	-29
	COL15A1	3.11	234	20	-33.93		ECEL1	-3.73	11	108	-27.7
	PLXDC1	3.11	222	19	-32.32		ZFHX4	-1.6	128	286	-26.97
	MTMR11	1.84	403	83	-32.18		FAM20A	-1.79	91	233	-25.85
	HSPG2	1.61	475	115	-31.47		ZNF469	-1.84	80	212	-24.59
	IGSF10	3.22	190	15	-28.53		SLC1A3	-3.26	15	106	-24.22
	RGS5	3.34	165	12	-25.76		POSTN	-0.86	461	618	-21.7
	ADCY4	4.48	121	4	-23.26		CCN4	-1.86	66	177	-20.79
	SLC12A7	1.53	355	91	-21.98		MIR34AHG	-2.86	19	102	-20.53
	PEAR1	3.65	119	7	-19.99		CCN1	-0.8	486	624	-19.43
	GJC1	2.6	156	19	-19.05		COL11A1	-3.34	11	82	-19.29
	OGFRL1	2.53	149	19	-17.8		COL16A1	-0.77	496	623	-18.07
	ZBTB46	1.55	246	62	-15.71		VCAN	-0.73	546	667	-17.7
	FAM78B	1.44	232	63	-13.53		SRRM2	-0.41	1919	1878	-17.35
	STEAP4	2.41	115	16	-13.22		MEG3	-0.76	471	589	-16.95
	ADGRF5	3.2	87	7	-13.19		MDGA1	-1.35	121	227	-16.73
	upregulated in A vs C						upregulated in C vs A
	gene_name	fold_change	A	C	p_value		gene_name	fold_change	A	C	p_value
	COL1A1	5.89	2230	10	-208.04		MKI67	-5.66	32	432	-246.47
	XIST	2.89	3487	125	-207.19		CENPF	-5.73	25	352	-202.13
	RN7SK	1.59	4412	391	-129.54		SOX11	-7.19	7	272	-171.58
	COL6A1	5.01	1456	12	-127.74		DLX6	—inf	0	160	-108.38
	PDGFRB	inf	1132	0	-115.85		JMJD1C	-3.59	66	211	-84.85
	TSIX	2.45	2049	100	-103.07		ZFHX4	-2.92	128	258	-82.69
	COL6A2	6.98	952	2	-92.98		NIPBL	-3.19	96	233	-82.67
	SRRM2	1.86	1919	141	-69.99		ID2	-6.18	6	116	-69.58
	COL27A1	4.87	771	7	-66.89		DLX5	-7.05	3	106	-66.79
	VMP1	2.93	1063	37	-64.47		GNAS	-3.38	56	155	-58.87
	LRP1	2.79	1089	42	-63.01		DSP	-6.66	3	81	-50.19
	COL12A1	5.09	639	5	-56.6		PABPC1	-2.87	81	158	-50.07
	COL16A1	inf	496	0	-50.48		CREBRF	-3.64	35	116	-47.74
	PLEC	3.32	715	19	-48.58		KLHL24	-5.49	7	84	-47.7
	ADAM33	6.97	470	1	-45.97		FAT1	-2.82	77	145	-45.07
	MEG3	6.97	471	1	-45.93		MAP1B	-2.66	88	148	-42.77
	POSTN	6.94	461	1	-44.97		YWHAQ	-3.57	33	104	-42.04
	LAMC3	6.9	448	1	-43.58		MEX3A	-4.27	17	87	-41.51
	COL5A1	4.17	540	8	-43.11		CDC42EP3	-5.08	8	72	-39.12
	TNC	5.91	453	2	-42.62		CCDC88A	-2.95	56	115	-37.8
	upregulated in B vs C						upregulated in C vs B
	gene_name	fold_change	B	C	p_value		gene_name	fold_change	B	C	p_value
	COL1A1	6.73	2950	10	-1000		MKI67	-5.83	21	432	-216.08
	COL6A1	5.61	1622	12	-193.8		CENPF	-6.61	10	352	-185.37
	COL6A2	7.7	1153	2	-149.4		SOX11	-7.56	4	272	-149.03
	SRRM2	2.26	1878	141	-111.6		DLX6	—inf	0	160	-92.28
	VMP1	3.36	1053	37	-92.89		NIPBL	-3.29	66	233	-75.87
	COL16A1	inf	623	0	-83.02		DLX5	-7.2	2	106	-57.64
	POSTN	7.8	618	1	-80.14		JMJD1C	-2.64	94	211	-53.68
	PLEC	3.9	784	19	-77.57		ID2	-4.74	12	116	-52.11
	MEG3	7.73	589	1	-76.42		GNAS	-3.22	46	155	-49.72
	CCN1	5.49	624	5	-74.29		PABPC1	-2.71	67	158	-41.74
	XIST	1.94	1330	125	-65.83		DSP	-5.81	4	81	-40.94
	COL6A3	3.97	652	15	-65.29		CREBRF	-3.42	30	116	-39.75
	ADAM33	7.47	491	1	-63.29		FAT1	-2.7	62	145	-38.18
	PDGFRB	inf	412	0	-54.81		MEX3A	-4.21	13	87	-36.04
	ADAMTS14	5.04	456	5	-52.43		MAP1B	-2.47	74	148	-35.04
	F3	inf	377	0	-50.23		IGF2BP1	-7.45	1	63	-34.66
	COL5A1	4.37	460	8	-49.23		CENPE	-3.49	24	97	-33.98
	LRP1	2.59	701	42	-48.78		ODC1	-7.3	1	57	-31.24
	BICD1	4.46	426	7	-46.09		KLHL24	-3.69	18	84	-31.16
	ADAM12	inf	342	0	-45.63		SLC38A1	-5.4	4	61	-29.87
	upregulated in A+B+C vs stromal average						upregulated in stromal average vs A+B+C
	gene_name	fold_change	A+B+C	stroma	p_value		gene_name	fold_change	A+B+C	stroma	p_value
	DNM3OS	3.56	1078	1146	-1000		MUC16	-6.66	17	21510	-1000
	CCDC102B	5.17	689	241	-1000		ZFP36	-2.91	140	13244	-262.66
	ADAMTS14	4.65	894	448	-1000		SAT1	-4.28	40	9785	-258.83
	ADAM33	2.74	962	1808	-1000		FOS	-4.19	43	9854	-257.26
	COL16A1	3.86	1119	969	-1000		MUC5B	-4.44	30	8170	-220.58
	RN7SK	1.56	6469	27605	-1000		TTN	-2.2	192	11045	-164.1
	PDGFRB	2.86	1544	2670	-1000		STAB1	-2.41	148	9904	-163.35
	POSTN	4.18	1080	748	-1000		TNFAIP2	-3.27	59	7154	-157.26
	COL6A1	3.28	3090	3981	-1000		FYB1	-4.41	21	5622	-151.49
	COL6A2	2.22	2107	5677	-1000		NR4A1	-4.11	27	5834	-150.84
	MEG3	2.41	1061	2509	-1000		BTG2	-4.2	24	5541	-145.1
	LAMC3	3.79	776	706	-1000		PTPRC	-4.27	22	5323	-140.8
	COL1A2	2.6	1380	2860	-1000		RASSF4	-3.71	34	5574	-134.69
	F3	4.17	710	494	-1000		IGHG1	—inf	0	3832	-127.25
	COL1A1	3.27	5190	6775	-1000		WSB1	-2.2	147	8507	-127.08
	KCNQ1OT1	1.91	3750	12559	-1000		EGFL7	-5.96	5	3912	-119.76
	COL6A3	2.25	1208	3187	-1000		PARP14	-2.3	121	7506	-118
	VCAN	2.01	1298	4042	-319.57		SOD2	-2.75	73	6173	-116.46
	CCN1	2.18	1115	3085	-311.12		RGS1	-3.75	28	4722	-115.15
	COL12A1	2.3	998	2545	-301.44		EGR1	-2.43	101	6830	-113.71
