## Supplementary Tables for "DNA and RNA from the same single nucleus reveals interactions between genomic and transcriptomic landscapes in human tumor samples": Table S4. Somatic marker genes.xlsx

### Sheet: Table S3. Somatic marker genes
Table S4
Table S4. Somatic marker genes. The results of differential expression analysis for each identified somatic cell type in the aggregate analysis. For each expression cluster, we compare its expression profile against the sum of all other stromal expression clusters. The table lists the top twenty genes that are either upregulated or downregulated in each cluster. Columns include the cluster name, …
target_cluster	expression	rank	gene_name	fold_change	A	B	p_value
B-cells	+	1	MS4A1	8.46	172	93	-319.26
B-cells	+	2	BANK1	6.12	50	137	-68.39
B-cells	+	3	CD19	6.17	41	108	-56.83
B-cells	+	4	LINC00926	4.89	45	289	-47.15
B-cells	+	5	TTN	1.77	192	10661	-44.58
B-cells	+	6	CD22	5.3	37	178	-43.06
B-cells	+	7	FCRL1	6.1	31	86	-42.6
B-cells	+	8	FCRL3	4.62	34	262	-33.44
B-cells	+	9	CIITA	2.01	114	5384	-32.73
B-cells	+	10	WDFY4	2.93	58	1450	-30.05
B-cells	+	11	IGHM	2.91	48	1213	-24.85
B-cells	+	12	PARP15	3.32	32	607	-20.32
B-cells	+	13	TBC1D27P	5.75	15	53	-19.68
B-cells	+	14	POU2F2	2.46	42	1451	-17.12
B-cells	+	15	ATP2A3	2.47	41	1409	-16.81
B-cells	+	16	NAPSB	4.02	20	234	-16.75
B-cells	+	17	ADAM28	2.29	44	1707	-16.12
B-cells	+	18	PAX5	3.95	19	233	-15.6
B-cells	+	19	CD37	2.94	29	720	-15.56
B-cells	+	20	AFF3	2.78	31	859	-15.32
B-cells	-	1	MUC16	-2.5	20	21470	-25.85
B-cells	-	2	FOS	-4.7	2	9850	-19.1
B-cells	-	3	VMP1	-2.02	25	19227	-18.46
B-cells	-	4	STAB1	-4.12	3	9898	-17.85
B-cells	-	5	LRP1	-3.76	4	10263	-17.46
B-cells	-	6	GLUL	-3.9	3	8495	-14.93
B-cells	-	7	MUC5B	-3.42	4	8162	-13.05
B-cells	-	8	ZFP36	-1.95	18	13208	-12.39
B-cells	-	9	TNFAIP2	-3.65	3	7148	-12.01
B-cells	-	10	PLXND1	-4.87	1	5539	-10.94
B-cells	-	11	HSPG2	-2.23	11	9831	-10.77
B-cells	-	12	SAT1	-2.22	11	9763	-10.64
B-cells	-	13	THBS1	-2.34	9	8659	-10.06
B-cells	-	14	RASSF4	-3.29	3	5568	-8.66
B-cells	-	15	SIGLEC1	#NAME?	0	4480	-8.57
B-cells	-	16	DUSP1	-3.72	2	5019	-8.48
B-cells	-	17	NR4A1	-2.94	4	5826	-8.27
B-cells	-	18	SOD2	-2.7	5	6163	-8.26
B-cells	-	19	FOSL2	-3.66	2	4802	-8.02
B-cells	-	20	DMXL2	-3.11	3	4907	-7.31
EP1 (endometrial)	+	1	C3	2.65	1080	2551	-1000
EP1 (endometrial)	+	2	PLEC	1.84	1805	7451	-1000
EP1 (endometrial)	+	3	LAMB3	4.64	443	264	-1000
EP1 (endometrial)	+	4	MUC1	3.95	1282	1233	-1000
EP1 (endometrial)	+	5	GPRC5A	3.72	602	676	-1000
EP1 (endometrial)	+	6	MUC16	4.71	13729	7761	-1000
EP1 (endometrial)	+	7	UCA1	3.76	1009	1101	-1000
EP1 (endometrial)	+	8	MUC4	5	2433	1130	-1000
EP1 (endometrial)	+	9	PAX8	4.18	899	736	-1000
EP1 (endometrial)	+	10	GDA	4.84	533	276	-1000
EP1 (endometrial)	+	11	TNFAIP2	2.8	2286	4865	-1000
EP1 (endometrial)	+	12	MUC5B	4.93	5497	2669	-1000
EP1 (endometrial)	+	13	CYP24A1	5.46	752	254	-1000
EP1 (endometrial)	+	14	SYNE2	1.57	1866	9303	-314.77
EP1 (endometrial)	+	15	PGGHG	2.34	971	2851	-306.33
EP1 (endometrial)	+	16	SEMA3B	3.69	500	574	-295.29
EP1 (endometrial)	+	17	KRT7	4.35	412	300	-293.61
EP1 (endometrial)	+	18	PLXNB1	2.81	674	1424	-278.31
EP1 (endometrial)	+	19	LAMA3	3.21	550	882	-272.01
EP1 (endometrial)	+	20	NAV2	2.7	674	1539	-262.84
EP1 (endometrial)	-	1	STAB1	-4.8	24	9877	-236.52
EP1 (endometrial)	-	2	GLUL	-3.37	55	8443	-162.14
EP1 (endometrial)	-	3	LRP1	-2.33	136	10131	-137.39
EP1 (endometrial)	-	4	RASSF4	-4.97	12	5559	-135.46
EP1 (endometrial)	-	5	FYB1	-4.31	19	5596	-126.94
EP1 (endometrial)	-	6	RGS1	-5.14	9	4705	-116.46
EP1 (endometrial)	-	7	PTPRC	-3.94	23	5246	-112.87
EP1 (endometrial)	-	8	SIGLEC1	-5.24	8	4472	-111.43
EP1 (endometrial)	-	9	THBS1	-2.05	139	8529	-100.21
EP1 (endometrial)	-	10	PLXND1	-3.11	43	5497	-98.95
EP1 (endometrial)	-	11	EGFL7	-4.13	15	3894	-86.35
EP1 (endometrial)	-	12	MS4A7	-7.65	1	2981	-81.9
EP1 (endometrial)	-	13	CSF1R	-4.43	11	3509	-81.06
EP1 (endometrial)	-	14	COL1A1	-1.84	125	6642	-68.72
EP1 (endometrial)	-	15	COL5A1	-2.58	47	4162	-63.12
EP1 (endometrial)	-	16	ITGAX	-3.47	18	2963	-58.6
EP1 (endometrial)	-	17	DAB2	-4.03	11	2666	-58.44
EP1 (endometrial)	-	18	SLC11A1	-5.29	4	2322	-58.22
EP1 (endometrial)	-	19	SLCO2B1	-3.41	19	2985	-58.12
EP1 (endometrial)	-	20	DMXL2	-2.06	78	4832	-57.61
EP2 (stem)	+	1	MUC16	2.25	3155	18335	-1000
EP2 (stem)	+	2	MUC5B	2.69	1540	6626	-1000
EP2 (stem)	+	3	MUC6	3.87	763	1446	-1000
EP2 (stem)	+	4	VMP1	1.49	1770	17482	-284.08
EP2 (stem)	+	5	LINC01541	3.96	387	689	-270.98
EP2 (stem)	+	6	PODXL	2.33	508	2797	-169.25
EP2 (stem)	+	7	LGR5	3.88	229	430	-156.99
EP2 (stem)	+	8	LINC00621	3.27	266	764	-145.44
EP2 (stem)	+	9	ADAMTS1	2.1	482	3110	-136.99
EP2 (stem)	+	10	LAMC2	3.02	227	773	-111.61
EP2 (stem)	+	11	ITGB8	2.71	257	1089	-107.83
EP2 (stem)	+	12	TMEM101	3.37	179	478	-102.56
EP2 (stem)	+	13	PKP4	2.09	339	2209	-95.72
EP2 (stem)	+	14	EYA2	3.11	186	595	-95.49
EP2 (stem)	+	15	SYNE2	1.19	850	10319	-93.88
EP2 (stem)	+	16	MUC1	2.08	333	2182	-93.49
EP2 (stem)	+	17	BIRC3	2.1	314	2022	-89.89
EP2 (stem)	+	18	RIMKLB	2.24	284	1664	-89.69
EP2 (stem)	+	19	UGT2B7	4.31	113	158	-88.47
EP2 (stem)	+	20	SOD2	1.44	551	5617	-84.82
EP2 (stem)	-	1	STAB1	-4.57	15	9886	-126.07
EP2 (stem)	-	2	FN1	-2.93	48	10116	-94.34
EP2 (stem)	-	3	FYB1	-4.86	7	5608	-73.84
EP2 (stem)	-	4	GLUL	-2.61	50	8448	-70.87
EP2 (stem)	-	5	RNF213	-1.39	242	17519	-68.01
EP2 (stem)	-	6	LRP1	-2.03	90	10177	-65
EP2 (stem)	-	7	RGS1	-5.09	5	4709	-63.21
EP2 (stem)	-	8	RASSF4	-3.74	15	5556	-63.19
EP2 (stem)	-	9	PTPRC	-3.87	13	5256	-61.13
EP2 (stem)	-	10	PLXND1	-3.39	19	5521	-58.41
EP2 (stem)	-	11	IGHG1	-6.11	2	3813	-54.55
EP2 (stem)	-	12	SIGLEC1	-4.17	9	4471	-54.43
EP2 (stem)	-	13	EGFL7	-4.14	8	3901	-47.44
EP2 (stem)	-	14	THBS1	-1.77	91	8577	-46.41
EP2 (stem)	-	15	COL1A1	-2.01	60	6707	-42.62
EP2 (stem)	-	16	CSF1R	-3.53	11	3509	-38.46
EP2 (stem)	-	17	SLCO2B1	-3.95	7	2997	-35.53
EP2 (stem)	-	18	MS4A7	-3.94	7	2975	-35.21
EP2 (stem)	-	19	SULF1	-3.94	7	2983	-35.19
EP2 (stem)	-	20	FLNA	-1.01	256	14233	-34.59
EP3 (AP-1)	+	1	BTG2	3.18	892	4626	-1000
EP3 (AP-1)	+	2	FOS	2.43	1008	8844	-1000
EP3 (AP-1)	+	3	H3-3B	3.84	494	1631	-1000
EP3 (AP-1)	+	4	NR4A1	2.98	836	4994	-1000
EP3 (AP-1)	+	5	FOSB	3.46	697	2995	-1000
EP3 (AP-1)	+	6	EGR1	3.56	1362	5460	-1000
EP3 (AP-1)	+	7	RN7SK	1.84	1936	25498	-1000
EP3 (AP-1)	+	8	UCA1	4.4	654	1456	-1000
EP3 (AP-1)	+	9	MUC16	1.77	1448	20042	-317.24
EP3 (AP-1)	+	10	ID1	4.87	301	485	-285.18
EP3 (AP-1)	+	11	ZFP36	1.86	944	12282	-224.69
EP3 (AP-1)	+	12	JUN	2.52	412	3384	-159.42
EP3 (AP-1)	+	13	LINC01541	3.66	228	848	-151.47
EP3 (AP-1)	+	14	DUSP2	3.58	218	861	-140.29
EP3 (AP-1)	+	15	ELF3	3.56	209	838	-133.44
EP3 (AP-1)	+	16	JUND	2.51	334	2754	-129.06
EP3 (AP-1)	+	17	LOC284454	2.21	407	4154	-128.44
EP3 (AP-1)	+	18	KRT5	6.19	102	66	-124.52
EP3 (AP-1)	+	19	ANAPC4	3.36	209	962	-123.31
EP3 (AP-1)	+	20	MSX1	4.67	124	229	-112.66
EP3 (AP-1)	-	1	STAB1	-4.13	12	9889	-70.7
EP3 (AP-1)	-	2	FYB1	-5.9	2	5613	-47.11
EP3 (AP-1)	-	3	GLUL	-2.68	28	8470	-43.48
EP3 (AP-1)	-	4	RASSF4	-4.3	6	5565	-40.98
EP3 (AP-1)	-	5	RNF213	-1.33	149	17612	-38.42
EP3 (AP-1)	-	6	PTPRC	-4	7	5262	-37.09
EP3 (AP-1)	-	7	RGS1	-4.64	4	4710	-36.12
EP3 (AP-1)	-	8	SIGLEC1	-4.57	4	4476	-34.06
EP3 (AP-1)	-	9	EGFL7	-6.37	1	3908	-33.49
EP3 (AP-1)	-	10	CSF1R	-6.22	1	3519	-29.92
EP3 (AP-1)	-	11	IGHG1	-4.75	3	3812	-29.47
EP3 (AP-1)	-	12	XAF1	-1.98	39	7261	-27.08
EP3 (AP-1)	-	13	SLCO2B1	-5.99	1	3003	-25.21
EP3 (AP-1)	-	14	ITGAX	-5.98	1	2980	-25.07
EP3 (AP-1)	-	15	MS4A7	-5.98	1	2981	-25.07
EP3 (AP-1)	-	16	PLXND1	-2.35	23	5517	-24.96
EP3 (AP-1)	-	17	PIM2	-4.86	2	2728	-21.43
EP3 (AP-1)	-	18	ADAM19	-4.81	2	2649	-20.61
EP3 (AP-1)	-	19	JAK3	#NAME?	0	2416	-20.08
EP3 (AP-1)	-	20	MYO9B	-1.71	41	6342	-19.91
EP4 (signaling)	+	1	PIK3CD	5.56	474	1186	-1000
EP4 (signaling)	+	2	LRCH2	6.74	217	240	-315.51
EP4 (signaling)	+	3	ANK2	4.77	301	1300	-295.2
EP4 (signaling)	+	4	FOS	2.55	464	9388	-186.92
EP4 (signaling)	+	5	MUC16	1.83	629	20861	-150.14
EP4 (signaling)	+	6	HSPA5	3.98	145	1088	-112.54
EP4 (signaling)	+	7	DFFA	4.3	87	522	-75.38
EP4 (signaling)	+	8	KRT7	4.08	89	623	-71.87
EP4 (signaling)	+	9	HSPB1	2.96	139	2106	-71.29
EP4 (signaling)	+	10	AHNAK2	3.96	91	690	-70.7
EP4 (signaling)	+	11	RMRP	3.5	107	1114	-70.08
EP4 (signaling)	+	12	PGGHG	2.44	168	3654	-64.28
EP4 (signaling)	+	13	ESPN	5.09	58	201	-62.54
EP4 (signaling)	+	14	PAX8	3.09	110	1525	-60.25
EP4 (signaling)	+	15	ZFP36L1	1.85	227	7462	-55.64
EP4 (signaling)	+	16	EGR1	1.92	211	6611	-54.95
EP4 (signaling)	+	17	LAMA5	2.17	170	4472	-54.09
EP4 (signaling)	+	18	SLC25A29	2.95	104	1585	-53.41
EP4 (signaling)	+	19	AHNAK	1.73	234	8319	-51.75
EP4 (signaling)	+	20	KIF1B	2.71	114	2064	-51.34
EP4 (signaling)	-	1	STAB1	-4.8	3	9898	-30.89
EP4 (signaling)	-	2	MUC5B	-5.11	2	8164	-26.26
EP4 (signaling)	-	3	LRP1	-2.53	15	10252	-20.28
EP4 (signaling)	-	4	THBS1	-3.03	9	8659	-20.15
EP4 (signaling)	-	5	TTN	-2.27	19	10834	-19.15
EP4 (signaling)	-	6	FLNA	-1.76	36	14453	-18.92
EP4 (signaling)	-	7	RASSF4	-5.56	1	5570	-18.43
EP4 (signaling)	-	8	COL6A2	-4.58	2	5670	-17.42
EP4 (signaling)	-	9	FYB1	-4.57	2	5613	-17.27
EP4 (signaling)	-	10	GLUL	-2.47	13	8485	-16.36
EP4 (signaling)	-	11	PTPRC	-4.48	2	5267	-16.01
EP4 (signaling)	-	12	PLXND1	-3.97	3	5537	-15.74
EP4 (signaling)	-	13	RGS1	#NAME?	0	4714	-15.41
EP4 (signaling)	-	14	FN1	-1.96	22	10142	-15.24
EP4 (signaling)	-	15	COL1A1	-2.84	8	6759	-14.95
EP4 (signaling)	-	16	TCF4	#NAME?	0	3958	-12.71
EP4 (signaling)	-	17	EGFL7	-5.05	1	3908	-12.55
EP4 (signaling)	-	18	IGHG1	#NAME?	0	3815	-12.03
EP4 (signaling)	-	19	SIGLEC1	-3.66	3	4477	-12.02
EP4 (signaling)	-	20	PLEC	-1.7	24	9232	-11.82
EP5 (ciliated)	+	1	CFAP157	7.23	61	263	-104.94
EP5 (ciliated)	+	2	MS4A8	9.87	39	27	-91.33
EP5 (ciliated)	+	3	DNAH9	6.95	53	278	-87.26
EP5 (ciliated)	+	4	CFAP43	7.27	38	160	-66.09
EP5 (ciliated)	+	5	SPAG17	6.44	34	254	-51.53
EP5 (ciliated)	+	6	DNAH12	6.54	33	230	-50.96
EP5 (ciliated)	+	7	DNAH11	5.88	33	363	-44.87
EP5 (ciliated)	+	8	CDHR4	7.25	24	102	-41.97
EP5 (ciliated)	+	9	TEKT1	7.59	22	74	-40.5
EP5 (ciliated)	+	10	CFAP47	6.1	28	265	-39.92
EP5 (ciliated)	+	11	HYDIN	4.35	42	1337	-38.57
EP5 (ciliated)	+	12	DNAI1	7.81	20	58	-38
EP5 (ciliated)	+	13	MAPK15	6.81	23	133	-37.49
EP5 (ciliated)	+	14	VWA3A	5.72	25	308	-33.05
EP5 (ciliated)	+	15	DLEC1	5.67	24	306	-31.43
EP5 (ciliated)	+	16	CCDC146	4.76	27	647	-28.26
EP5 (ciliated)	+	17	CFAP46	5.58	21	285	-27.07
EP5 (ciliated)	+	18	DNAH7	5.28	22	368	-26.43
EP5 (ciliated)	+	19	ERICH3	5.81	19	220	-25.8
EP5 (ciliated)	+	20	CDHR3	5.25	21	357	-25.12
EP5 (ciliated)	-	1	TSIX	-3.16	4	23262	-10.32
EP5 (ciliated)	-	2	FLNA	-3.48	2	14487	-6.96
EP5 (ciliated)	-	3	STAB1	#NAME?	0	9901	-5.1
EP5 (ciliated)	-	4	LRP1	-2.98	2	10265	-4.4
EP5 (ciliated)	-	5	RNF213	-1.19	12	17749	-2.82
EP5 (ciliated)	-	6	SNORA74D	#NAME?	0	1	-2.81
EP5 (ciliated)	-	7	SNORD63B	#NAME?	0	1	-2.81
EP5 (ciliated)	-	8	SNORD95	#NAME?	0	1	-2.81
EP5 (ciliated)	-	9	MIR6766	#NAME?	0	1	-2.81
EP5 (ciliated)	-	10	SNORD114-4	#NAME?	0	1	-2.81
EP5 (ciliated)	-	11	MIR2116	#NAME?	0	1	-2.81
EP5 (ciliated)	-	12	SNORA13	#NAME?	0	1	-2.81
EP5 (ciliated)	-	13	MIR1266	#NAME?	0	1	-2.81
EP5 (ciliated)	-	14	LOC727751	#NAME?	0	1	-2.81
EP5 (ciliated)	-	15	LOC100996413	#NAME?	0	1	-2.81
EP5 (ciliated)	-	16	MIR8063	#NAME?	0	1	-2.81
EP5 (ciliated)	-	17	LOC105378933	#NAME?	0	1	-2.81
EP5 (ciliated)	-	18	VTRNA1-2	#NAME?	0	1	-2.81
EP5 (ciliated)	-	19	SNORA47	#NAME?	0	1	-2.81
EP5 (ciliated)	-	20	SNORA71D	#NAME?	0	1	-2.81
F1 (ECM)	+	1	VCAN	2.46	1900	2129	-1000
F1 (ECM)	+	2	SGIP1	3.57	1044	543	-1000
F1 (ECM)	+	3	STRA6	3.68	730	350	-1000
F1 (ECM)	+	4	COL6A3	3.15	1882	1301	-1000
F1 (ECM)	+	5	COL3A1	3.02	1779	1346	-1000
F1 (ECM)	+	6	MEG3	3.3	1541	966	-1000
F1 (ECM)	+	7	PDGFRA	3.95	732	291	-1000
F1 (ECM)	+	8	AEBP1	3.15	1218	843	-1000
F1 (ECM)	+	9	THBS2	3.45	1282	720	-1000
F1 (ECM)	+	10	CRISPLD2	3.56	1121	584	-1000
F1 (ECM)	+	11	SULF1	4.23	2251	739	-1000
F1 (ECM)	+	12	PDGFRB	3.43	1699	968	-1000
F1 (ECM)	+	13	CALD1	2.42	1587	1820	-1000
F1 (ECM)	+	14	COL6A2	2.73	2944	2728	-1000
F1 (ECM)	+	15	COL6A1	2.61	1983	1995	-1000
F1 (ECM)	+	16	COL5A1	2.88	2295	1914	-1000
F1 (ECM)	+	17	ADAM33	2.8	960	847	-1000
F1 (ECM)	+	18	COL7A1	4.16	1439	494	-1000
F1 (ECM)	+	19	COL1A2	2.44	1339	1516	-1000
F1 (ECM)	+	20	COL1A1	3.1	3938	2829	-1000
F1 (ECM)	-	1	MUC16	-3.31	346	21144	-1000
F1 (ECM)	-	2	STAB1	-3.84	111	9790	-1000
F1 (ECM)	-	3	MUC5B	-3.02	160	8006	-319.23
F1 (ECM)	-	4	FYB1	-3.75	67	5548	-263.2
F1 (ECM)	-	5	RGS1	-4.76	28	4686	-256.77
F1 (ECM)	-	6	RASSF4	-3.32	89	5482	-237.16
F1 (ECM)	-	7	PTPRC	-3.53	73	5196	-235.84
F1 (ECM)	-	8	SIGLEC1	-4.17	40	4440	-226.1
F1 (ECM)	-	9	GLUL	-2.11	308	8190	-224.71
F1 (ECM)	-	10	EGFL7	-5.06	19	3890	-219.13
F1 (ECM)	-	11	MS4A7	-5.46	11	2971	-172.82
F1 (ECM)	-	12	SYNE2	-1.38	654	10515	-166.07
F1 (ECM)	-	13	CSF1R	-3.52	49	3471	-157.52
F1 (ECM)	-	14	RNF213	-0.97	1361	16400	-150.39
F1 (ECM)	-	15	SLCO2B1	-3.92	32	2972	-145.5
F1 (ECM)	-	16	CIITA	-1.97	219	5279	-133.63
F1 (ECM)	-	17	ITGAX	-3.41	45	2936	-129.88
F1 (ECM)	-	18	NBEAL2	-2.7	86	3434	-123.52
F1 (ECM)	-	19	RESF1	-1.63	324	6193	-123.5
F1 (ECM)	-	20	PIM2	-3.41	41	2689	-119.32
F2 (smooth muscle)	+	1	DMD	3.56	562	890	-1000
F2 (smooth muscle)	+	2	FLNA	2.71	3763	10726	-1000
F2 (smooth muscle)	+	3	THBS1	2.14	1662	7006	-1000
F2 (smooth muscle)	+	4	SPARCL1	2.73	902	2532	-1000
F2 (smooth muscle)	+	5	ACTA2	4.72	675	477	-1000
F2 (smooth muscle)	+	6	TPM1	3.28	946	1815	-1000
F2 (smooth muscle)	+	7	SYNPO2	3.4	1017	1792	-1000
F2 (smooth muscle)	+	8	CNN1	5.2	739	375	-1000
F2 (smooth muscle)	+	9	MYH11	4.65	1545	1145	-1000
F2 (smooth muscle)	+	10	COL5A1	2.53	998	3211	-1000
F2 (smooth muscle)	+	11	MYLK	3.41	597	1044	-1000
F2 (smooth muscle)	+	12	DES	4.99	388	228	-1000
F2 (smooth muscle)	+	13	LPP	2.34	1002	3690	-1000
F2 (smooth muscle)	+	14	PPP1R12B	3.12	1036	2220	-1000
F2 (smooth muscle)	+	15	TNS1	2.32	993	3715	-316.46
F2 (smooth muscle)	+	16	CSRP1	3.11	646	1395	-315.15
F2 (smooth muscle)	+	17	FN1	1.72	1532	8632	-306.87
F2 (smooth muscle)	+	18	COL12A1	2.81	697	1847	-295.93
F2 (smooth muscle)	+	19	CACNA1C	3.08	613	1350	-295.42
F2 (smooth muscle)	+	20	COL6A2	2.09	1056	4616	-287.77
F2 (smooth muscle)	-	1	MUC16	-3.51	101	21389	-1000
F2 (smooth muscle)	-	2	STAB1	-4.24	28	9873	-177.78
F2 (smooth muscle)	-	3	TNFAIP2	-4.12	22	7129	-126.38
F2 (smooth muscle)	-	4	RNF213	-1.59	312	17449	-118.99
F2 (smooth muscle)	-	5	MUC5B	-2.96	56	8110	-112.07
F2 (smooth muscle)	-	6	RASSF4	-4.41	14	5557	-102.58
F2 (smooth muscle)	-	7	FYB1	-3.98	19	5596	-97.25
F2 (smooth muscle)	-	8	GLUL	-2.36	88	8410	-93.13
F2 (smooth muscle)	-	9	RGS1	-4.52	11	4703	-87.87
F2 (smooth muscle)	-	10	PTPRC	-3.61	23	5246	-85.42
F2 (smooth muscle)	-	11	PARP14	-2.36	77	7380	-81.95
F2 (smooth muscle)	-	12	SIGLEC1	-4.32	12	4468	-81.57
F2 (smooth muscle)	-	13	XAF1	-2.26	81	7219	-76.36
F2 (smooth muscle)	-	14	EGFL7	-4.12	12	3897	-69.35
F2 (smooth muscle)	-	15	SAT1	-1.64	166	9608	-68.57
F2 (smooth muscle)	-	16	NFKBIA	-3.28	24	4349	-65.88
F2 (smooth muscle)	-	17	CSF1R	-4.39	9	3511	-64.77
F2 (smooth muscle)	-	18	ZFP36	-1.19	304	12922	-58.99
F2 (smooth muscle)	-	19	CIITA	-2.26	61	5437	-57.69
F2 (smooth muscle)	-	20	TNFAIP3	-3.12	24	3892	-56.64
F3 (pericytes)	+	1	PDGFRB	3.91	334	2333	-251
F3 (pericytes)	+	2	NOTCH3	4.81	201	756	-198.22
F3 (pericytes)	+	3	RGS5	4.7	132	535	-126.94
F3 (pericytes)	+	4	PLXDC1	4.08	148	923	-118.27
F3 (pericytes)	+	5	CSPG4	4.6	117	508	-109.65
F3 (pericytes)	+	6	COL1A1	2.33	308	6459	-108.17
F3 (pericytes)	+	7	FN1	2.01	374	9790	-103.77
F3 (pericytes)	+	8	COL18A1	3.42	163	1605	-102.13
F3 (pericytes)	+	9	COL4A1	2.87	202	2898	-98.29
F3 (pericytes)	+	10	GJC1	4.58	104	456	-97.21
F3 (pericytes)	+	11	CCDC102B	5.68	79	162	-95.77
F3 (pericytes)	+	12	MCAM	3.68	129	1061	-89.78
F3 (pericytes)	+	13	ARHGEF17	3.25	153	1693	-89.29
F3 (pericytes)	+	14	UACA	3	162	2132	-84.14
F3 (pericytes)	+	15	HEYL	4.38	95	481	-83.78
F3 (pericytes)	+	16	ITGA7	4.94	81	278	-83.3
F3 (pericytes)	+	17	FAT1	3.16	138	1629	-77.36
F3 (pericytes)	+	18	TBX2	4.62	63	269	-59.93
F3 (pericytes)	+	19	COL5A3	4.09	71	439	-57.55
F3 (pericytes)	+	20	COL1A2	2.48	144	2711	-56.55
F3 (pericytes)	-	1	MUC16	-4.35	10	21480	-71.37
F3 (pericytes)	-	2	STAB1	-4.97	3	9898	-35.17
F3 (pericytes)	-	3	GLUL	-3.01	10	8488	-21.98
F3 (pericytes)	-	4	SAT1	-2.29	19	9755	-19.44
F3 (pericytes)	-	5	RGS1	-5.49	1	4713	-17.5
F3 (pericytes)	-	6	PTPRC	-4.06	3	5266	-16.99
F3 (pericytes)	-	7	FYB1	-3.41	5	5610	-16.15
F3 (pericytes)	-	8	MUC5B	-2.19	17	8149	-15.59
F3 (pericytes)	-	9	TNFAIP2	-2.38	13	7138	-14.98
F3 (pericytes)	-	10	RASSF4	-2.72	8	5563	-13.37
F3 (pericytes)	-	11	CIITA	-2.71	8	5490	-13.08
F3 (pericytes)	-	12	SIGLEC1	-3.41	4	4476	-12.97
F3 (pericytes)	-	13	RNF213	-1.05	81	17680	-12.8
F3 (pericytes)	-	14	CSF1R	-5.06	1	3519	-12.52
F3 (pericytes)	-	15	NBEAL2	-4.06	2	3518	-11.3
F3 (pericytes)	-	16	EGFL7	-3.21	4	3905	-10.86
F3 (pericytes)	-	17	SLCO2B1	-4.84	1	3003	-10.66
F3 (pericytes)	-	18	ITGAX	#NAME?	0	2981	-10.49
F3 (pericytes)	-	19	CD74	#NAME?	0	2957	-10.31
F3 (pericytes)	-	20	MS4A7	-3.82	2	2980	-9.31
F4 (AP-1)	+	1	EGR1	3.46	364	6458	-233.72
F4 (AP-1)	+	2	FOSB	3.92	265	3427	-202.95
F4 (AP-1)	+	3	NR4A1	3.47	313	5517	-201.95
F4 (AP-1)	+	4	FOS	2.79	337	9515	-157.78
F4 (AP-1)	+	5	CCN1	3.75	198	2886	-142.76
F4 (AP-1)	+	6	MEG3	3.84	171	2336	-127.77
F4 (AP-1)	+	7	THBS1	2.38	224	8444	-82.3
F4 (AP-1)	+	8	TNXB	3.95	94	1186	-73.68
F4 (AP-1)	+	9	JUN	2.82	132	3664	-63.39
F4 (AP-1)	+	10	LTBP4	3.54	94	1583	-63.15
F4 (AP-1)	+	11	FN1	2.06	212	9952	-62.31
F4 (AP-1)	+	12	CCN2	3.37	96	1813	-60.25
F4 (AP-1)	+	13	THBS2	3.28	95	1907	-57.43
F4 (AP-1)	+	14	COL1A2	2.96	109	2746	-56.43
F4 (AP-1)	+	15	CCDC80	3.8	71	998	-52.93
F4 (AP-1)	+	16	COL1A1	2.23	158	6609	-52.79
F4 (AP-1)	+	17	ADH1B	5.95	37	117	-49.36
F4 (AP-1)	+	18	ABCA10	4.39	53	495	-48.24
F4 (AP-1)	+	19	JUND	2.73	101	2987	-46.44
F4 (AP-1)	+	20	SVEP1	4.11	52	591	-43.35
F4 (AP-1)	-	1	MUC16	-3.61	9	21481	-34.46
F4 (AP-1)	-	2	STAB1	-4.66	2	9899	-18.44
F4 (AP-1)	-	3	SYNE2	-2.66	9	11160	-14.14
F4 (AP-1)	-	4	MUC5B	-3.8	3	8163	-13.7
F4 (AP-1)	-	5	RNF213	-1.69	28	17733	-13.58
F4 (AP-1)	-	6	VMP1	-1.45	36	19216	-11.91
F4 (AP-1)	-	7	GLUL	-2.85	6	8492	-11.55
F4 (AP-1)	-	8	SAT1	-2.32	10	9764	-10.73
F4 (AP-1)	-	9	FYB1	-4.84	1	5614	-10.59
F4 (AP-1)	-	10	PTPRC	#NAME?	0	5269	-9.99
F4 (AP-1)	-	11	RGS1	#NAME?	0	4714	-8.71
F4 (AP-1)	-	12	RASSF4	-3.25	3	5568	-8.37
F4 (AP-1)	-	13	SIGLEC1	-4.52	1	4479	-8.25
F4 (AP-1)	-	14	RESF1	-2.47	6	6511	-7.81
F4 (AP-1)	-	15	SOD2	-2.66	5	6163	-7.8
F4 (AP-1)	-	16	EGFL7	#NAME?	0	3909	-6.98
F4 (AP-1)	-	17	IGHG1	-4.29	1	3814	-6.83
F4 (AP-1)	-	18	XAF1	-1.9	10	7290	-6.6
F4 (AP-1)	-	19	SAMD9L	#NAME?	0	3672	-6.52
F4 (AP-1)	-	20	HLA-B	-3.38	2	4068	-6.38
F5 (B-cell like)	+	1	IGHG1	2.89	265	3550	-129.23
F5 (B-cell like)	+	2	IGHM	3.42	123	1138	-77.36
F5 (B-cell like)	+	3	FER1L4	2.59	90	1487	-37.95
F5 (B-cell like)	+	4	SRRM2	0.84	537	29711	-33.85
F5 (B-cell like)	+	5	FCRL5	2.68	75	1163	-33.48
F5 (B-cell like)	+	6	PIM2	2	106	2624	-30.1
F5 (B-cell like)	+	7	CREB3L2	1.85	119	3269	-29.77
F5 (B-cell like)	+	8	COL6A2	1.52	160	5512	-29
F5 (B-cell like)	+	9	XIST	0.72	581	34937	-27.79
F5 (B-cell like)	+	10	COL6A1	1.67	124	3854	-26.37
F5 (B-cell like)	+	11	COL5A1	1.54	120	4089	-22.38
F5 (B-cell like)	+	12	MYH11	1.75	88	2602	-20.32
F5 (B-cell like)	+	13	XBP1	2.13	58	1312	-18.62
F5 (B-cell like)	+	14	TSC22D3	2.02	63	1540	-18.55
F5 (B-cell like)	+	15	CPEB4	1.54	98	3350	-18.38
F5 (B-cell like)	+	16	BTG2	1.28	132	5386	-17.96
F5 (B-cell like)	+	17	MZB1	3.04	32	387	-17.69
F5 (B-cell like)	+	18	POU2AF1	2.32	47	935	-17.28
F5 (B-cell like)	+	19	ADAM33	1.89	65	1742	-17.22
F5 (B-cell like)	+	20	TP53INP1	1.88	65	1754	-17.08
F5 (B-cell like)	-	1	MUC16	-4.44	10	21480	-76.58
F5 (B-cell like)	-	2	MUC5B	-3.19	9	8157	-23.6
F5 (B-cell like)	-	3	FOS	-1.68	31	9821	-14.49
F5 (B-cell like)	-	4	EGFL7	-2.98	5	3904	-10.77
F5 (B-cell like)	-	5	HSP90AA1	-2.27	9	4302	-9.27
F5 (B-cell like)	-	6	XAF1	-1.29	30	7270	-7.74
F5 (B-cell like)	-	7	FLT1	-3.13	3	2611	-7.49
F5 (B-cell like)	-	8	ADAMTS1	-2.01	9	3583	-6.68
F5 (B-cell like)	-	9	PLXND1	-1.41	21	5519	-6.65
F5 (B-cell like)	-	10	BIRC3	-2.97	3	2333	-6.46
F5 (B-cell like)	-	11	MUC1	-2.66	4	2511	-6.26
F5 (B-cell like)	-	12	SHANK3	-2.11	7	3004	-6.06
F5 (B-cell like)	-	13	NFKBIA	-1.55	15	4358	-6.04
F5 (B-cell like)	-	14	HLA-C	-1.79	10	3437	-5.72
F5 (B-cell like)	-	15	LOC284454	-1.43	17	4544	-5.65
F5 (B-cell like)	-	16	MUC4	-1.7	11	3552	-5.55
F5 (B-cell like)	-	17	RASSF4	-1.22	24	5547	-5.54
F5 (B-cell like)	-	18	HSPG2	-0.82	56	9786	-5.33
F5 (B-cell like)	-	19	ADAMTS9	-1.86	8	2878	-5.06
F5 (B-cell like)	-	20	PARP14	-0.94	39	7418	-5.06
LEC	+	1	FLT4	5.6	439	804	-1000
LEC	+	2	CCL21	8.3	132	37	-220.46
LEC	+	3	TBX1	6.63	154	138	-214.97
LEC	+	4	EGFL7	2.69	266	3643	-116.67
LEC	+	5	PROX1	4.58	110	408	-101.79
LEC	+	6	MMRN1	4.81	92	290	-90.76
LEC	+	7	TIE1	4.03	106	576	-83.16
LEC	+	8	PIEZO2	4.76	84	275	-81.81
LEC	+	9	SEMA3A	4.86	80	245	-79.9
LEC	+	10	RELN	4.49	82	324	-74.26
LEC	+	11	SHC1	3.1	129	1335	-70.19
LEC	+	12	TFPI	4.53	74	284	-67.91
LEC	+	13	PPFIBP1	2.94	129	1492	-64.99
LEC	+	14	SPTBN1	1.95	222	5081	-59.32
LEC	+	15	SHANK3	2.33	162	2849	-57.54
LEC	+	16	PTPRE	2.55	139	2102	-56.73
LEC	+	17	DOCK5	2.53	137	2102	-55.24
LEC	+	18	CAVIN2	4.23	62	292	-52.38
LEC	+	19	MEGF6	3.27	77	707	-45.72
LEC	+	20	RHOJ	3.36	74	640	-45.61
LEC	-	1	MUC16	-3.4	23	21467	-71.86
LEC	-	2	LRP1	-3.27	12	10255	-33.54
LEC	-	3	MUC5B	-3.35	9	8157	-27.37
LEC	-	4	GLUL	-3.12	11	8487	-26.8
LEC	-	5	SAT1	-2.39	21	9753	-24.04
LEC	-	6	RGS1	#NAME?	0	4714	-20.83
LEC	-	7	SIGLEC1	-4.66	2	4478	-18.4
LEC	-	8	FYB1	-2.98	8	5607	-17.19
LEC	-	9	RASSF4	-2.97	8	5563	-17.05
LEC	-	10	PTPRC	-3.08	7	5262	-16.51
LEC	-	11	BTG2	-2.64	10	5508	-15.19
LEC	-	12	ITPR2	-2.85	8	5103	-14.96
LEC	-	13	C3	-4.36	2	3629	-14.47
LEC	-	14	CSF1R	-4.31	2	3518	-14.01
LEC	-	15	ADAMTS1	-3.75	3	3589	-13.15
LEC	-	16	ITGAX	#NAME?	0	2981	-12.74
LEC	-	17	DMXL2	-2.47	10	4900	-12.62
LEC	-	18	COL1A1	-1.79	22	6745	-12.2
LEC	-	19	AKNA	-2.88	6	3906	-11.75
LEC	-	20	MS4A7	-4.07	2	2980	-11.51
T-cells (active)	+	1	TTN	1.82	3843	7010	-1000
T-cells (active)	+	2	ITGAE	3.36	934	587	-1000
T-cells (active)	+	3	PTPRC	1.8	1852	3417	-1000
T-cells (active)	+	4	MYO7A	3.28	1268	842	-1000
T-cells (active)	+	5	MIAT	2.55	1310	1435	-1000
T-cells (active)	+	6	IKZF3	2.8	820	759	-288.9
T-cells (active)	+	7	AKNA	1.83	1392	2520	-266.69
T-cells (active)	+	8	RNF213	0.93	4062	13699	-252.62
T-cells (active)	+	9	CD2	3.32	549	354	-239.46
T-cells (active)	+	10	TMC8	2.33	867	1111	-237.88
T-cells (active)	+	11	PRKCH	2.27	849	1135	-224.32
T-cells (active)	+	12	CLEC2D	2.08	953	1449	-222.24
T-cells (active)	+	13	SYNE2	1.07	2745	8424	-216.95
T-cells (active)	+	14	BICDL1	2.98	551	448	-211.31
T-cells (active)	+	15	CD96	3.14	514	376	-209.7
T-cells (active)	+	16	KLRD1	2.83	571	516	-204.82
T-cells (active)	+	17	ARHGEF1	1.71	1183	2330	-203.88
T-cells (active)	+	18	FYB1	1.39	1628	3987	-202.01
T-cells (active)	+	19	CD6	2.97	523	429	-199.57
T-cells (active)	+	20	CD8A	3.96	376	155	-199.47
T-cells (active)	-	1	MUC16	-2.76	483	21007	-1000
T-cells (active)	-	2	FOS	-3.76	112	9740	-1000
T-cells (active)	-	3	STAB1	-3.43	141	9760	-1000
T-cells (active)	-	4	LRP1	-2.61	255	10012	-1000
T-cells (active)	-	5	HSPG2	-2.68	233	9609	-1000
T-cells (active)	-	6	SAT1	-2.92	197	9577	-1000
T-cells (active)	-	7	VMP1	-1.63	920	18332	-1000
T-cells (active)	-	8	THBS1	-2.97	169	8499	-319.92
T-cells (active)	-	9	GLUL	-2.83	182	8316	-299.36
T-cells (active)	-	10	TNFAIP2	-3.11	126	7025	-276.4
T-cells (active)	-	11	FN1	-2.23	326	9838	-276.18
T-cells (active)	-	12	EGR1	-3.23	111	6711	-272.4
T-cells (active)	-	13	MUC5B	-2.66	196	7970	-270.32
T-cells (active)	-	14	ZFP36	-1.68	611	12615	-249.89
T-cells (active)	-	15	COL1A1	-2.8	148	6619	-236.09
T-cells (active)	-	16	COL6A2	-3.04	105	5567	-214.63
T-cells (active)	-	17	RASSF4	-2.82	120	5451	-195.95
T-cells (active)	-	18	TNS1	-3.34	71	4637	-193.88
T-cells (active)	-	19	EGFL7	-4.19	33	3876	-190.03
T-cells (active)	-	20	NR4A1	-2.57	149	5681	-186.23
T-cells (naive)	+	1	IL7R	4.39	513	605	-1000
T-cells (naive)	+	2	PTPRC	2	733	4536	-190.81
T-cells (naive)	+	3	MIAT	2.42	488	2257	-170.97
T-cells (naive)	+	4	ITK	3.94	242	389	-167.11
T-cells (naive)	+	5	GPRIN3	2.05	537	3215	-145.45
T-cells (naive)	+	6	CNOT6L	2.57	347	1449	-133.16
T-cells (naive)	+	7	FYB1	1.64	627	4988	-118.51
T-cells (naive)	+	8	SYNE2	1.23	966	10203	-112.17
T-cells (naive)	+	9	LINC00861	3.4	185	433	-106.05
T-cells (naive)	+	10	CD6	2.92	223	729	-103.54
T-cells (naive)	+	11	RNF213	0.98	1311	16450	-102.23
T-cells (naive)	+	12	AKNA	1.75	467	3445	-98.37
T-cells (naive)	+	13	ZFP36L2	1.42	645	5952	-96.54
T-cells (naive)	+	14	TMC8	2.19	308	1670	-93.22
T-cells (naive)	+	15	JAK3	2	337	2079	-88.77
T-cells (naive)	+	16	ETS1	2.23	280	1475	-87.34
T-cells (naive)	+	17	DGKA	2.53	223	953	-84.39
T-cells (naive)	+	18	CD2	2.74	192	711	-81.61
T-cells (naive)	+	19	EMB	2.82	177	620	-78.49
T-cells (naive)	+	20	NBEAL2	1.66	398	3122	-77.25
T-cells (naive)	-	1	MUC16	-3.31	87	21403	-246.02
T-cells (naive)	-	2	STAB1	-3.69	31	9870	-123.23
T-cells (naive)	-	3	FOS	-3.68	31	9821	-122.45
T-cells (naive)	-	4	LRP1	-2.99	52	10215	-108.15
T-cells (naive)	-	5	SAT1	-2.73	59	9715	-94.71
T-cells (naive)	-	6	GLUL	-3.13	39	8459	-93.31
T-cells (naive)	-	7	TNFAIP2	-3.71	22	7129	-89.64
T-cells (naive)	-	8	HSPG2	-2.54	68	9774	-88.58
T-cells (naive)	-	9	EGR1	-3.85	19	6803	-87.8
T-cells (naive)	-	10	MUC5B	-2.66	52	8114	-77.18
T-cells (naive)	-	11	RASSF4	-3.64	18	5553	-69.06
T-cells (naive)	-	12	NR4A1	-3.35	23	5807	-67.89
T-cells (naive)	-	13	THBS1	-2.21	75	8593	-67.44
T-cells (naive)	-	14	COL1A1	-2.69	42	6725	-64.85
T-cells (naive)	-	15	EGFL7	-7.3	1	3908	-64.81
T-cells (naive)	-	16	COL6A2	-3.19	25	5647	-63.49
T-cells (naive)	-	17	DMXL2	-3.63	16	4894	-60.71
T-cells (naive)	-	18	DST	-2.38	55	7098	-60.43
T-cells (naive)	-	19	SIGLEC1	-3.91	12	4468	-58.26
T-cells (naive)	-	20	DUSP1	-3.27	21	5000	-57.27
VEC1 (inflammatory)	+	1	HSPG2	2.69	3471	6371	-1000
VEC1 (inflammatory)	+	2	VWF	3.38	1257	1435	-1000
VEC1 (inflammatory)	+	3	HOXD9	3.97	867	655	-1000
VEC1 (inflammatory)	+	4	INSR	2.37	1351	3098	-1000
VEC1 (inflammatory)	+	5	FLT1	2.82	973	1641	-1000
VEC1 (inflammatory)	+	6	NOTCH4	3.25	739	923	-1000
VEC1 (inflammatory)	+	7	ADCY4	3.84	647	538	-1000
VEC1 (inflammatory)	+	8	EGFL7	3.54	1934	1975	-1000
VEC1 (inflammatory)	+	9	LAMA5	2.13	1250	3392	-1000
VEC1 (inflammatory)	+	10	CD93	3.06	848	1204	-1000
VEC1 (inflammatory)	+	11	ENTPD1	2.14	1245	3351	-1000
VEC1 (inflammatory)	+	12	SLCO2A1	4.6	751	367	-1000
VEC1 (inflammatory)	+	13	SPTBN1	2.13	1430	3873	-1000
VEC1 (inflammatory)	+	14	SHANK3	3.95	1701	1310	-1000
VEC1 (inflammatory)	+	15	ADAMTS9	3.47	1393	1493	-1000
VEC1 (inflammatory)	+	16	A2M	2.82	977	1642	-1000
VEC1 (inflammatory)	+	17	NPDC1	2.97	851	1289	-1000
VEC1 (inflammatory)	+	18	LIFR	3.77	572	498	-1000
VEC1 (inflammatory)	+	19	PTPRB	3.85	952	783	-1000
VEC1 (inflammatory)	+	20	PODXL	2.44	1038	2267	-1000
VEC1 (inflammatory)	-	1	MUC16	-2.46	323	21167	-1000
VEC1 (inflammatory)	-	2	LRP1	-2.48	153	10114	-180.76
VEC1 (inflammatory)	-	3	MUC5B	-2.65	108	8058	-154.5
VEC1 (inflammatory)	-	4	RASSF4	-4.01	29	5542	-148.91
VEC1 (inflammatory)	-	5	GLUL	-2.42	132	8366	-145.78
VEC1 (inflammatory)	-	6	RGS1	-4.31	20	4694	-131.73
VEC1 (inflammatory)	-	7	FYB1	-3.32	47	5568	-130.63
VEC1 (inflammatory)	-	8	PTPRC	-3.36	43	5226	-123.73
VEC1 (inflammatory)	-	9	SIGLEC1	-3.8	27	4453	-115.46
VEC1 (inflammatory)	-	10	CSF1R	-4.3	15	3505	-98.45
VEC1 (inflammatory)	-	11	MS4A7	-4.97	8	2974	-89.8
VEC1 (inflammatory)	-	12	ITGAX	-4.65	10	2971	-87.03
VEC1 (inflammatory)	-	13	GPRIN3	-3.12	36	3716	-83.08
VEC1 (inflammatory)	-	14	TNFAIP2	-1.7	181	6970	-80.14
VEC1 (inflammatory)	-	15	FAM20A	-3.02	38	3647	-79.14
VEC1 (inflammatory)	-	16	SCO2	-4.07	14	2801	-76.34
VEC1 (inflammatory)	-	17	DMXL2	-2.19	89	4821	-75.8
VEC1 (inflammatory)	-	18	PIM2	-3.51	20	2710	-66.79
VEC1 (inflammatory)	-	19	SLCO2B1	-3.11	29	2975	-66.57
VEC1 (inflammatory)	-	20	C3	-2.48	54	3577	-64.4
VEC2 (angiogenic)	+	1	HSPG2	2.61	2023	7819	-1000
VEC2 (angiogenic)	+	2	INSR	3.85	1685	2764	-1000
VEC2 (angiogenic)	+	3	FLT1	4.18	1132	1482	-1000
VEC2 (angiogenic)	+	4	GRPEL2	4.44	414	452	-1000
VEC2 (angiogenic)	+	5	AFAP1L1	4.83	459	382	-1000
VEC2 (angiogenic)	+	6	KCNE3	5.67	494	230	-1000
VEC2 (angiogenic)	+	7	COL4A1	2.93	756	2344	-1000
VEC2 (angiogenic)	+	8	VWF	3.55	891	1801	-1000
VEC2 (angiogenic)	+	9	NOTCH4	3.99	667	995	-1000
VEC2 (angiogenic)	+	10	IGFBP3	3.94	739	1141	-1000
VEC2 (angiogenic)	+	11	ESM1	6.34	389	114	-1000
VEC2 (angiogenic)	+	12	EGFL7	3.92	1523	2386	-1000
VEC2 (angiogenic)	+	13	SHANK3	2.75	667	2344	-280.93
VEC2 (angiogenic)	+	14	RGCC	3.87	388	627	-259.82
VEC2 (angiogenic)	+	15	SPRY4	4.09	363	505	-259.78
VEC2 (angiogenic)	+	16	STC1	3.9	365	578	-246.78
VEC2 (angiogenic)	+	17	ROBO4	3.89	360	576	-242.27
VEC2 (angiogenic)	+	18	ADGRF5	3.49	381	801	-223.73
VEC2 (angiogenic)	+	19	ACE	3.72	323	580	-205.93
VEC2 (angiogenic)	+	20	PLXNA2	3.37	364	833	-203.98
VEC2 (angiogenic)	-	1	MUC16	-3.82	64	21426	-285.54
VEC2 (angiogenic)	-	2	LRP1	-2.66	68	10199	-101.22
VEC2 (angiogenic)	-	3	MUC5B	-3.29	35	8131	-97.63
VEC2 (angiogenic)	-	4	GLUL	-2.78	52	8446	-87.44
VEC2 (angiogenic)	-	5	FYB1	-4.19	13	5602	-79.53
VEC2 (angiogenic)	-	6	PTPRC	-4.09	13	5256	-73.64
VEC2 (angiogenic)	-	7	BTG2	-3.77	17	5501	-73.13
VEC2 (angiogenic)	-	8	RASSF4	-3.48	21	5550	-69.71
VEC2 (angiogenic)	-	9	ZFP36L1	-2.26	67	7622	-64.18
VEC2 (angiogenic)	-	10	IGHG1	-4.52	7	3808	-56.46
VEC2 (angiogenic)	-	11	RGS1	-3.24	21	4693	-55.84
VEC2 (angiogenic)	-	12	SOD2	-2.23	55	6113	-50.72
VEC2 (angiogenic)	-	13	EGR1	-1.91	76	6746	-46.66
VEC2 (angiogenic)	-	14	CTSB	-2.58	34	4810	-46.56
VEC2 (angiogenic)	-	15	SIGLEC1	-2.75	28	4452	-45.91
VEC2 (angiogenic)	-	16	CSF1R	-3.51	13	3507	-44.53
VEC2 (angiogenic)	-	17	RNF213	-0.94	382	17379	-44.09
VEC2 (angiogenic)	-	18	FAM20A	-3.28	16	3669	-44.06
VEC2 (angiogenic)	-	19	CIITA	-2.12	53	5445	-42.68
VEC2 (angiogenic)	-	20	AKNA	-2.77	24	3888	-40.5
dendritic cells	+	1	DMXL2	2.49	1673	3237	-1000
dendritic cells	+	2	GLUL	1.94	2218	6280	-1000
dendritic cells	+	3	SLC11A1	2.93	959	1367	-1000
dendritic cells	+	4	OLR1	4.1	805	511	-1000
dendritic cells	+	5	TFRC	3.26	1016	1152	-1000
dendritic cells	+	6	CTSB	2.11	1379	3465	-1000
dendritic cells	+	7	PSAP	2.28	1279	2862	-1000
dendritic cells	+	8	ADAM8	3.43	653	661	-1000
dendritic cells	+	9	ITGAX	3.35	1442	1539	-1000
dendritic cells	+	10	STAB1	1.77	2366	7535	-1000
dendritic cells	+	11	TGFBI	2.48	794	1547	-263.06
dendritic cells	+	12	TTYH3	2.48	730	1421	-242.16
dendritic cells	+	13	SAT1	1.34	1840	7934	-229.36
dendritic cells	+	14	RANBP2	2.23	788	1829	-223.2
dendritic cells	+	15	ANPEP	2.92	508	729	-211.72
dendritic cells	+	16	ATP1B3	2.81	520	808	-205.3
dendritic cells	+	17	SGK1	2.05	810	2122	-202.87
dendritic cells	+	18	MYO9B	1.5	1318	5065	-200.07
dendritic cells	+	19	ZNF331	2.45	612	1217	-199.64
dendritic cells	+	20	ABCA1	2.23	695	1617	-196.57
dendritic cells	-	1	MUC16	-2.61	318	21172	-1000
dendritic cells	-	2	HSPG2	-2.76	132	9710	-209.51
dendritic cells	-	3	SYNE2	-2.37	195	10974	-202.92
dendritic cells	-	4	MUC5B	-3.22	80	8086	-200.42
dendritic cells	-	5	COL1A1	-2.98	78	6689	-155.37
dendritic cells	-	6	EGFL7	-4.31	18	3891	-118.72
dendritic cells	-	7	COL5A1	-3.26	40	4169	-104.85
dendritic cells	-	8	INSR	-2.93	53	4396	-100.77
dendritic cells	-	9	ADAMTS1	-3.66	26	3566	-98.03
dendritic cells	-	10	CALD1	-3.89	21	3386	-97.12
dendritic cells	-	11	KCNQ1OT1	-1.24	469	12038	-96.27
dendritic cells	-	12	SPARCL1	-3.71	24	3410	-94.68
dendritic cells	-	13	CCN1	-4.23	15	3069	-92.74
dendritic cells	-	14	SULF1	-4.29	14	2976	-90.73
dendritic cells	-	15	COL3A1	-3.99	18	3107	-90.62
dendritic cells	-	16	SPTBN1	-2.23	102	5201	-90.33
dendritic cells	-	17	IGHG1	-3.05	42	3773	-89.65
dendritic cells	-	18	COL6A2	-1.98	129	5543	-83.92
dendritic cells	-	19	ADAMTS9	-3.95	17	2869	-83.31
dendritic cells	-	20	EGR1	-1.7	187	6635	-83.15
macrophage	+	1	FCGBP	3.74	1917	1336	-1000
macrophage	+	2	GLUL	2.28	2908	5590	-1000
macrophage	+	3	MS4A7	3.6	1688	1294	-1000
macrophage	+	4	STAB1	2.36	3514	6387	-1000
macrophage	+	5	RGS1	2.75	1976	2738	-1000
macrophage	+	6	FCGR2A	3.26	752	731	-1000
macrophage	+	7	CD163	3.68	1282	930	-1000
macrophage	+	8	CSF1R	2.55	1358	2162	-1000
macrophage	+	9	DAB2	2.79	1141	1536	-1000
macrophage	+	10	SIGLEC1	2.52	1705	2775	-1000
macrophage	+	11	RASSF4	1.77	1498	4073	-291.36
macrophage	+	12	SLCO2B1	2.24	1012	1992	-281.62
macrophage	+	13	CLEC7A	2.56	778	1225	-262.98
macrophage	+	14	CEBPD	2.12	1005	2144	-258.43
macrophage	+	15	MAF	2.31	866	1627	-251.88
macrophage	+	16	MRC1	4.11	354	191	-215.19
macrophage	+	17	LILRB2	3.02	508	583	-214.72
macrophage	+	18	ETV5	3.14	481	506	-214.26
macrophage	+	19	MS4A6A	3.05	495	555	-212.27
macrophage	+	20	MSR1	2.57	571	892	-194.59
macrophage	-	1	RN7SK	-1.68	888	26546	-1000
macrophage	-	2	FLNA	-3.32	154	14335	-1000
macrophage	-	3	MUC16	-3.52	199	21291	-1000
macrophage	-	4	XIST	-1.24	1547	33971	-312.25
macrophage	-	5	HSPG2	-3.49	93	9749	-299.05
macrophage	-	6	SYNE2	-2.38	226	10943	-235.22
macrophage	-	7	MUC5B	-2.79	125	8041	-203.49
macrophage	-	8	EGR1	-3.33	72	6750	-199.69
macrophage	-	9	FN1	-2.18	236	9928	-193.4
macrophage	-	10	NR4A1	-3.76	46	5784	-187.27
macrophage	-	11	IGHG1	-4.67	16	3799	-140.35
macrophage	-	12	COL6A2	-2.69	93	5579	-136.55
macrophage	-	13	SRRM2	-0.79	1772	28476	-128.79
macrophage	-	14	SPTBN1	-2.61	92	5211	-123.57
macrophage	-	15	EGFL7	-3.66	33	3876	-123.4
macrophage	-	16	FOSL2	-2.82	72	4732	-121.3
macrophage	-	17	INSR	-2.9	63	4386	-115.57
macrophage	-	18	MYH9	-2.15	145	5985	-115.28
macrophage	-	19	LENG8	-1.38	428	10346	-111.7
macrophage	-	20	PLEC	-1.51	337	8919	-109.45
monocytes	+	1	LILRB4	3.32	939	1181	-1000
monocytes	+	2	STAB1	1.78	2124	7777	-1000
monocytes	+	3	RASSF4	3.25	2401	3170	-1000
monocytes	+	4	DMXL2	2.64	1626	3284	-1000
monocytes	+	5	NR1H3	4.38	970	587	-1000
monocytes	+	6	CTSB	2.18	1282	3562	-1000
monocytes	+	7	SIGLEC1	2.72	1540	2940	-1000
monocytes	+	8	SIGLEC10	3.56	672	719	-1000
monocytes	+	9	SAT1	1.67	1969	7805	-1000
monocytes	+	10	MADD	2.85	873	1519	-1000
monocytes	+	11	HTRA4	4.38	656	396	-1000
monocytes	+	12	GLUL	1.98	2029	6469	-1000
monocytes	+	13	LRP1	1.92	2367	7900	-1000
monocytes	+	14	SLCO2B1	2.45	908	2096	-300.75
monocytes	+	15	STAT1	2.21	1026	2794	-291.8
monocytes	+	16	FTL	2.63	750	1525	-275.8
monocytes	+	17	GOLGA4	1.87	1201	4142	-263.61
monocytes	+	18	APOE	3.68	460	453	-262.99
monocytes	+	19	FMNL2	2.46	775	1778	-258.27
monocytes	+	20	PSAP	1.95	973	3168	-228.91
monocytes	-	1	MUC16	-3.19	186	21304	-1000
monocytes	-	2	THBS1	-4.67	27	8641	-238.82
monocytes	-	3	HSPG2	-3.37	75	9767	-219
monocytes	-	4	SYNE2	-2.55	150	11019	-191.37
monocytes	-	5	MUC5B	-3.38	62	8104	-182.1
monocytes	-	6	COL1A1	-3.67	42	6725	-160.93
monocytes	-	7	COL6A2	-4	28	5644	-143.19
monocytes	-	8	FLNA	-1.46	408	14081	-123.81
monocytes	-	9	COL5A1	-4.8	12	4197	-117.79
monocytes	-	10	KCNQ1OT1	-1.46	351	12156	-107.57
monocytes	-	11	EGFL7	-4.02	19	3890	-99.21
monocytes	-	12	SPARCL1	-4.92	9	3425	-97.39
monocytes	-	13	INSR	-3.03	43	4406	-90.64
monocytes	-	14	CALD1	-4.27	14	3393	-89.61
monocytes	-	15	COL6A1	-3.34	31	3947	-88.22
monocytes	-	16	SPTBN1	-2.45	76	5227	-87.76
monocytes	-	17	IGHG1	-3.33	30	3785	-84.41
monocytes	-	18	COL3A1	-4.25	13	3112	-82.02
monocytes	-	19	ADAMTS1	-3.45	26	3566	-81.82
monocytes	-	20	COL27A1	-3.09	34	3650	-76.72
osteoclasts	+	1	MMP9	6.16	231	471	-310.09
osteoclasts	+	2	CKB	6.95	185	218	-282.03
osteoclasts	+	3	TCIRG1	3.68	400	4554	-277.92
osteoclasts	+	4	ACP5	6.17	158	319	-213.02
osteoclasts	+	5	CTSK	5.99	142	326	-185.19
osteoclasts	+	6	CHKA	4.74	179	974	-175.91
osteoclasts	+	7	ANPEP	4.27	145	1092	-124.62
osteoclasts	+	8	SLC9B2	5.14	112	461	-122.38
osteoclasts	+	9	STRIP2	5.84	96	244	-122.09
osteoclasts	+	10	CSF1R	3.16	204	3316	-114.9
osteoclasts	+	11	DNM1	4.38	121	844	-107.77
osteoclasts	+	12	JDP2	5.01	99	448	-104.77
osteoclasts	+	13	RUFY4	5.72	83	229	-103.25
osteoclasts	+	14	SHTN1	3.84	130	1320	-96.9
osteoclasts	+	15	COL27A1	2.84	173	3511	-83.47
osteoclasts	+	16	ITGB3	4.59	86	520	-81.65
osteoclasts	+	17	SLC37A2	4.95	72	338	-75.49
osteoclasts	+	18	SLC4A2	3.6	110	1324	-75
osteoclasts	+	19	NFATC1	3.27	122	1835	-72.75
osteoclasts	+	20	CST3	4.48	78	509	-71.87
osteoclasts	-	1	MUC16	-4.04	9	21481	-49.68
osteoclasts	-	2	ZFP36	-4.18	5	13221	-31.29
osteoclasts	-	3	MUC5B	-4.81	2	8164	-20.86
osteoclasts	-	4	FN1	-3.32	7	10157	-20.63
osteoclasts	-	5	FOS	-3.27	7	9845	-19.9
osteoclasts	-	6	STAB1	-3.28	7	9894	-19.87
osteoclasts	-	7	SYNE2	-2.8	11	11158	-19.67
osteoclasts	-	8	THBS1	-3.9	4	8664	-19.62
osteoclasts	-	9	HSPG2	-2.62	11	9831	-16.38
osteoclasts	-	10	NR4A1	-5.32	1	5829	-15.36
osteoclasts	-	11	BTG2	-5.24	1	5517	-14.6
osteoclasts	-	12	SPTBN1	-5.19	1	5302	-13.96
osteoclasts	-	13	FLNA	-1.59	33	14456	-13.65
osteoclasts	-	14	RNF213	-1.34	48	17713	-13.29
osteoclasts	-	15	TNFAIP2	-2.81	7	7144	-12.82
osteoclasts	-	16	LAMA5	-4.99	1	4641	-12.06
osteoclasts	-	17	EGR1	-2.74	7	6815	-11.94
osteoclasts	-	18	RN7SK	-0.89	101	27333	-11.23
osteoclasts	-	19	TTN	-1.69	23	10830	-11.09
osteoclasts	-	20	ENTPD1	-3.98	2	4594	-10.69
plasma cells	+	1	BTG2	3.33	2058	3460	-1000
plasma cells	+	2	IGHG3	5.61	1083	374	-1000
plasma cells	+	3	CREB3L2	3.01	1096	2292	-1000
plasma cells	+	4	IGHG2	5.52	1030	378	-1000
plasma cells	+	5	IGHG1	5.37	2710	1105	-1000
plasma cells	+	6	FER1L4	5.31	1106	471	-1000
plasma cells	+	7	IGHA1	5.71	669	216	-1000
plasma cells	+	8	XBP1	5.12	923	447	-1000
plasma cells	+	9	ANKRD36BP2	6.71	497	80	-1000
plasma cells	+	10	PDK1	3.65	993	1329	-1000
plasma cells	+	11	FAM30A	5.05	560	284	-1000
plasma cells	+	12	IGHM	5.15	855	406	-1000
plasma cells	+	13	FCRL5	5.54	909	329	-1000
plasma cells	+	14	TENT5C	5.15	420	199	-1000
plasma cells	+	15	POU2AF1	5.48	713	269	-1000
plasma cells	+	16	TP53INP1	4.52	1048	771	-1000
plasma cells	+	17	PIM2	5.42	1960	770	-1000
plasma cells	+	18	CPEB4	3.13	1180	2268	-1000
plasma cells	+	19	OGT	2.2	1442	5282	-1000
plasma cells	+	20	BCL2L11	3.07	673	1355	-318.27
plasma cells	-	1	MUC16	-3.16	142	21348	-1000
plasma cells	-	2	VMP1	-2.66	179	19073	-261.73
plasma cells	-	3	STAB1	-3.55	50	9851	-173.57
plasma cells	-	4	FLNA	-2.14	193	14296	-155.41
plasma cells	-	5	FOS	-2.82	82	9770	-142.22
plasma cells	-	6	LRP1	-2.49	107	10160	-131.04
plasma cells	-	7	GLUL	-2.99	63	8435	-129.54
plasma cells	-	8	HSPG2	-2.55	99	9743	-128.39
plasma cells	-	9	EGR1	-3.48	36	6786	-118.14
plasma cells	-	10	MUC5B	-2.68	75	8091	-112.28
plasma cells	-	11	SAT1	-2.23	122	9652	-110.44
plasma cells	-	12	THBS1	-2.45	93	8575	-108.67
plasma cells	-	13	PLXND1	-3.65	26	5514	-99.65
plasma cells	-	14	ZFP36L1	-2.37	87	7602	-93.3
plasma cells	-	15	RASSF4	-3.32	33	5538	-92.98
plasma cells	-	16	MACF1	-1.51	273	13094	-92.03
plasma cells	-	17	SIGLEC1	-4.05	16	4464	-86.47
plasma cells	-	18	EGFL7	-4.39	11	3898	-79.21
plasma cells	-	19	DMXL2	-3.13	33	4877	-78.28
plasma cells	-	20	COL6A2	-2.68	52	5620	-78.15
plasmacytoid DC	+	1	WDFY4	4.15	279	1229	-224.24
plasmacytoid DC	+	2	CSF2RA	5.56	152	251	-175.28
plasmacytoid DC	+	3	CSF2RA	5.96	140	175	-174.04
plasmacytoid DC	+	4	CIITA	2.31	329	5169	-113.67
plasmacytoid DC	+	5	ITGAX	2.67	225	2756	-97.34
plasmacytoid DC	+	6	BIRC3	2.56	164	2172	-66.83
plasmacytoid DC	+	7	NAPSB	4.75	65	189	-62.9
plasmacytoid DC	+	8	CD74	2.14	158	2799	-48.97
plasmacytoid DC	+	9	ADAM19	2.21	148	2503	-48.19
plasmacytoid DC	+	10	MPEG1	3.17	83	719	-46.92
plasmacytoid DC	+	11	NBEAL2	1.93	164	3356	-43.25
plasmacytoid DC	+	12	CBFA2T3	3.61	63	403	-42.86
plasmacytoid DC	+	13	CCSER1	3.3	69	548	-41.36
plasmacytoid DC	+	14	IRF8	3.83	54	296	-39.95
plasmacytoid DC	+	15	FCHSD2	2.2	103	1744	-33.84
plasmacytoid DC	+	16	ANPEP	2.47	82	1155	-32.23
plasmacytoid DC	+	17	VAC14	2.31	84	1319	-29.89
plasmacytoid DC	+	18	SLC24A4	3.37	45	340	-28.14
plasmacytoid DC	+	19	SLC20A1	2.03	97	1855	-28.1
plasmacytoid DC	+	20	LAMP3	3.92	36	186	-27.73
plasmacytoid DC	-	1	MUC16	-1.85	76	21414	-44.28
plasmacytoid DC	-	2	SYNE2	-2.35	28	11141	-30.45
plasmacytoid DC	-	3	HSPG2	-2.52	22	9820	-28.82
plasmacytoid DC	-	4	FN1	-2.32	26	10138	-27.41
plasmacytoid DC	-	5	MUC5B	-2.8	15	8151	-26.67
plasmacytoid DC	-	6	COL6A2	-4.18	4	5668	-25.04
plasmacytoid DC	-	7	COL1A1	-3.11	10	6757	-24.29
plasmacytoid DC	-	8	EGR1	-2.86	12	6810	-22.79
plasmacytoid DC	-	9	EGFL7	-5.65	1	3908	-19.61
plasmacytoid DC	-	10	COL27A1	-5.56	1	3683	-18.31
plasmacytoid DC	-	11	COL5A1	-3.75	4	4205	-17.45
plasmacytoid DC	-	12	FLNA	-1.22	79	14410	-17.39
plasmacytoid DC	-	13	ADAMTS1	-4.52	2	3590	-16.53
plasmacytoid DC	-	14	CCN1	-5.3	1	3083	-15.14
plasmacytoid DC	-	15	SPTBN1	-2.27	14	5289	-14.2
plasmacytoid DC	-	16	THBS1	-1.5	39	8629	-14.04
plasmacytoid DC	-	17	INSR	-2.66	9	4440	-13.94
plasmacytoid DC	-	18	SHANK3	-4.27	2	3009	-13.36
plasmacytoid DC	-	19	CALD1	-3.45	4	3403	-13.3
plasmacytoid DC	-	20	COL6A1	-2.5	9	3969	-11.81
proliferating lymphocytes	+	1	MKI67	4.38	470	1243	-1000
proliferating lymphocytes	+	2	ASPM	4.68	334	717	-306.03
proliferating lymphocytes	+	3	CENPF	3.77	152	615	-106.25
proliferating lymphocytes	+	4	TOP2A	4.39	116	306	-98.86
proliferating lymphocytes	+	5	SMC4	3.22	175	1034	-98.51
proliferating lymphocytes	+	6	KNL1	3.91	132	485	-96.95
proliferating lymphocytes	+	7	KIF18B	4.44	94	239	-81.52
proliferating lymphocytes	+	8	EZH2	3.47	109	544	-68.36
proliferating lymphocytes	+	9	ATAD5	3.08	114	742	-60.67
proliferating lymphocytes	+	10	HJURP	4	66	228	-50.46
proliferating lymphocytes	+	11	NUSAP1	3.78	68	273	-48.33
proliferating lymphocytes	+	12	CENPE	3.36	73	391	-44.29
proliferating lymphocytes	+	13	E2F8	3.92	59	215	-44.1
proliferating lymphocytes	+	14	NSD2	2.11	146	1870	-43.82
proliferating lymphocytes	+	15	NCAPG2	3.4	71	371	-43.74
proliferating lymphocytes	+	16	ATAD2	3.23	70	410	-40.29
proliferating lymphocytes	+	17	RRM2	3.33	66	361	-39.65
proliferating lymphocytes	+	18	FANCI	3.28	67	381	-39.31
proliferating lymphocytes	+	19	PRC1	3.7	54	229	-37.53
proliferating lymphocytes	+	20	TROAP	4.15	46	143	-37.17
proliferating lymphocytes	-	1	MUC16	-4.08	23	21467	-130.18
proliferating lymphocytes	-	2	HSPG2	-3.31	18	9824	-51.76
proliferating lymphocytes	-	3	THBS1	-3.05	19	8649	-42.66
proliferating lymphocytes	-	4	EGR1	-3.63	10	6812	-38.47
proliferating lymphocytes	-	5	FOS	-2.35	35	9817	-37.7
proliferating lymphocytes	-	6	MUC5B	-2.68	23	8143	-35.95
proliferating lymphocytes	-	7	NR4A1	-4.14	6	5824	-35.84
proliferating lymphocytes	-	8	FN1	-2	46	10118	-32.46
proliferating lymphocytes	-	9	COL1A1	-2.69	19	6748	-29.93
proliferating lymphocytes	-	10	COL6A2	-3.22	11	5661	-29.36
proliferating lymphocytes	-	11	TNFAIP2	-2.43	24	7127	-28.51
proliferating lymphocytes	-	12	EGFL7	-6.15	1	3908	-28.4
proliferating lymphocytes	-	13	ZFP36	-1.36	93	13133	-25.65
proliferating lymphocytes	-	14	SAT1	-1.63	57	9717	-24.36
proliferating lymphocytes	-	15	ADAMTS1	-4.44	3	3589	-23.09
proliferating lymphocytes	-	16	FOSB	-4.06	4	3688	-22.66
proliferating lymphocytes	-	17	COL5A1	-3.08	9	4200	-21.04
proliferating lymphocytes	-	18	CALD1	-3.95	4	3403	-20.46
proliferating lymphocytes	-	19	SOD2	-1.99	28	6140	-19.89
proliferating lymphocytes	-	20	TNS1	-2.5	15	4693	-19.6
