## Supplementary Tables for "DNA and RNA from the same single nucleus reveals interactions between genomic and transcriptomic landscapes in human tumor samples": Table S6. Crossover summary, effects of filtering.xlsx

### Sheet: Sheet1
Table S6
Table S6. Crossover summary, effects of filtering. For each patient, this table summarizes the count of nuclei with concordant (diploid and stroma or aneuploid and tumor) and discordant (diploid and tumor or aneuploid and stroma) assignments between the DNA and RNA layers. It compares counts and proportions before and after applying multinomial wheel filtering to identify and remove potential col…
		diploid (flat) and anueploid (CN+) DNA mapping to normal (N) and tumor (T) RNA summary
		counts				proportion
		all nuclei		filtered nuclei		all nuclei		filtered nuclei		removed by filter
		concordant	crossover	concordant	crossover	concordant	crossover	concordant	crossover	concordant	crossover
	P1	3003	47	2717	22	0.98459	0.0154098	0.991968	0.00803213	0.0952381	0.531915
	P2	6550	200	5417	43	0.97037	0.0296296	0.992125	0.00787546	0.172977	0.785
	P3	3319	71	2688	15	0.979056	0.020944	0.994451	0.00554939	0.190118	0.788732
	P4	6583	102	5833	42	0.984742	0.015258	0.992851	0.00714894	0.11393	0.588235
	P5	1807	74	1555	19	0.960659	0.0393408	0.987929	0.0120712	0.139458	0.743243
